# Epistasis lowers the genetic barrier to SARS-CoV-2 neutralizing antibody escape

**DOI:** 10.1101/2022.08.17.504313

**Authors:** Leander Witte, Viren Baharani, Fabian Schmidt, Zijun Wang, Alice Cho, Raphael Raspe, Maria C. Guzman-Cardozo, Frauke Muecksch, Christian Gaebler, Marina Caskey, Michel C. Nussenzweig, Theodora Hatziioannou, Paul D. Bieniasz

**Author notes:** Equal contribution (Leander Witte, Viren Baharani, Fabian Schmidt).

## Abstract

Consecutive waves of SARS-CoV-2 infection have been driven in part by the repeated emergence of variants with mutations that confer resistance to neutralizing antibodies Nevertheless, prolonged or repeated antigen exposure generates diverse memory B-cells that can produce affinity matured receptor binding domain (RBD)-specific antibodies that likely contribute to ongoing protection against severe disease. To determine how SARS-CoV-2 omicron variants might escape these broadly neutralizing antibodies, we subjected chimeric viruses encoding spike proteins from ancestral, BA.1 or BA.2 variants to selection pressure by a collection of 40 broadly neutralizing antibodies from individuals with various SARS-CoV-2 antigen exposures. Notably, pre-existing substitutions in the BA.1 and BA.2 spikes facilitated acquisition of resistance to many broadly neutralizing antibodies. Specifically, selection experiments identified numerous RBD substitutions that did not confer resistance to broadly neutralizing antibodies in the context of the ancestral Wuhan-Hu-1 spike sequence, but did so in the context of BA.1 and BA.2. A subset of these substitutions corresponds to those that have appeared in several BA.2 daughter lineages that have recently emerged, such as BA.5. By including as few as 2 or 3 of these additional changes in the context of BA.5, we generated spike proteins that were resistant to nearly all of the 40 broadly neutralizing antibodies and were poorly neutralized by plasma from most individuals. The emergence of omicron variants has therefore not only allowed SARS-CoV-2 escape from previously elicited neutralizing antibodies but also lowered the genetic barrier to the acquisition of resistance to the subset of antibodies that remained effective against early omicron variants.
