## Supplementary Data 1 for "Epistasis lowers the genetic barrier to SARS-CoV-2 neutralizing antibody escape"

### Sheet: Convalescent
	Individual participant characteristics
								Ethnicity		# of solicited comorbidities §								Acute disease severity by WHO (0-8) ¶
												Temporal dynamics (days)								Post-acute Sx persistence †			Vaccination status
ID		Age (years)		Sex		Race						Duration of acute Sx		Sx onset to initial visit (1.3m)		Sx onset to follow-up visit (1y)				At 6.2m	At 1y		Vaccine received		# of doses received prior to 1y study visit		Days between first dose and 1y study visit	Previously published cohort
7		40		M		White		Non-Hispanic		0		11		30		376		2		Y	Y		Pfizer-BioNTech		2		65	Yes ▽
20		26		F		White		Non-Hispanic		1		2		17		345		2		N	N		Moderna		2		35	Yes ▽
55		36		M		White		Non-Hispanic		0		3		49		349		2		N	N		Moderna		2		41	Yes ▽
71		45		F		White		Non-Hispanic		0		12		48		386		2		Y	N		Pfizer-BioNTech		2		62	Yes ▽
96		48		F		White		Non-Hispanic		0		9		30		359		1		N	N		Pfizer-BioNTech		2		54	Yes ▽
115		65		F		White		Non-Hispanic		0		20		41		335		2		N	N		Moderna		1		12	Yes ▽
120		56		F		White		Non-Hispanic		0		26		48		375		1		N	Y		Moderna		2		67	Yes ▽
135		62		F		White		Non-Hispanic		0		8		31		341		2		N	N		Moderna		1		27	Yes ▽
186		38		F		N/A		N/A		0		15		33		356		1		N	N		Pfizer-BioNTech		2		73	Yes ▽
222		28		M		Asian		Non-Hispanic		1		19		37		347		2		N	N		Pfizer-BioNTech		2		41	Yes ▽
233		55		M		White		Non-Hispanic		0		20		41		377		2		N	N		Moderna		1		8	Yes ▽
325		52		M		White		Non-Hispanic		0		16		38		353		2		Y	N		Moderna		2		49	Yes ▽
393*		69		M		White		Non-Hispanic		0		23		54		362		5		N	N		Moderna		2		57	Yes ▽
401		61		M		White		Non-Hispanic		0		16		53		371		2		Y	N		Pfizer-BioNTech		1		18	Yes ▽
500		46		M		White		Non-Hispanic		0		12		53		375		2		N	N		Pfizer-BioNTech		1		20	Yes ▽
8		37		M		White		Non-Hispanic		0		3		57		370		2		Y	N		N		N/A		N/A	Yes ▽
9		35		F		White		Non-Hispanic		0		11		53		366		2		Y	N		N		N/A		N/A	Yes ▽
21		54		M		White		Hispanic		1		11		27		340		2		Y	N		N		N/A		N/A	Yes ▽
38		57		F		White		Non-Hispanic		0		10		38		337		2		N	N		N		N/A		N/A	Yes ▽
40		44		M		White		Non-Hispanic		0		7		23		345		2		N	N		N		N/A		N/A	Yes ▽
75		46		F		White		Non-Hispanic		0		10		36		340		1		N	N		N		N/A		N/A	Yes ▽
76		49		F		White		Non-Hispanic		0		28		34		379		1		Y	N		N		N/A		N/A	Yes ▽
328		54		F		White		Non-Hispanic		0		22		62		365		2		N	N		N		N/A		N/A	Yes ▽
353		60		M		White		Non-Hispanic		0		14		49		366		2		Y	N		N		N/A		N/A	Yes ▽
403*		52		M		Asian		Non-Hispanic		1		18		39		356		4		Y	N		N		N/A		N/A	Yes ▽
437		43		F		Asian		Non-Hispanic		1		14		34		353		2		N	N		N		N/A		N/A	Yes ▽
461		49		M		White		Non-Hispanic		2		7		39		350		2		Y	N		N		N/A		N/A	Yes ▽
501*		32		M		Asian		Non-Hispanic		0		18		53		367		4		Y	N		N		N/A		N/A	Yes ▽
507		39		M		White		Non-Hispanic		0		15		60		361		2		Y	Y		N		N/A		N/A	Yes ▽
547*		59		M		White		Non-Hispanic		0		15		36		359		3		N	N		N		N/A		N/A	Yes ▽
Sx = symptoms
* = hospitalized
§ = Arterial hypertension (HTN), obesity (OB), diabetes mellitus (DM), asthma (A), chronic obstructive pulmonary disease (COPD), coronary artery disease (CAD), cancer (CX)
¶ = WHO Ordinal Scale for Clinical Improvement, COVID-19 Trial Design Synopsis
† = Persistent fatigue, dyspnea, athletic deficit, or ≥ 3 other solicited symptoms beyond 6 weeks from Sx onset
‡ = Reinfection established either through unambiguos clinical history as determined by the clinical investigator or verified through nucleid acid amplification/antigen detection
▽ = published as Wang, Z., Muecksch, F., Schaefer-Babajew, D. et al. Naturally enhanced neutralizing breadth against SARS-CoV-2 one year after infection. Nature 595, 426–431 (2021).

### Sheet: Vaccinees
Individual participant characteristics
										Study subgroup												Vaccination time line (days)
ID		Age (years)		Sex		Race				Previously published cohort		Prime-boost cohort ¶		Longitudinal follow-up †		Vax3 follow-up ^				Vaccine platform received		1st to 2nd dose		2nd to 3rd dose		1st dose to Prime visit ¶		2nd dose to Vax2 (1.3m) visit ¶		2nd dose to Initial (1.3m) visit *		3rd dose to Follow-up (Vax3) visit ^
C006		65		M		Caucasian		Non-Hispanic		Yes ▽		Yes		Yes		Yes		No		Pfizer-BioNTech		21		245		16		22		-		23
C007		27		M		Caucasian		Non-Hispanic		Yes ▽		Yes		Yes		Yes		No		Pfizer-BioNTech		21		252		15		37		-		21
C008		54		F		Caucasian		Non-Hispanic		Yes ▽		Yes		Yes		Yes		No		Pfizer-BioNTech		21		244		15		35		-		28
C009		32		F		Caucasian		Hispanic		Yes ▽		Yes		Yes		Yes		No		Pfizer-BioNTech		21		244		15		36		-		22
C010		66		F		Caucasian		Non-Hispanic		Yes ▽		Yes		Yes		Yes		No		Pfizer-BioNTech		21		245		14		34		-		21
C011		73		F		Caucasian		Non-Hispanic		Yes ▽		Yes		Yes		Yes		No		Moderna		28		274		15		28		-		21
C017		25		M		Caucasian		Non-Hispanic		Yes ▽		Yes		Yes		Yes		No		Pfizer-BioNTech		21		252		19		21		-		21
C018		24		F		Caucasian		Non-Hispanic		Yes ▽		Yes		Yes		Yes		No		Pfizer-BioNTech		21		242		19		48		-		23
C019		34		M		Caucasian		Non-Hispanic		Yes ▽		Yes		Yes		Yes		No		Pfizer-BioNTech		21		245		19		34		-		21
C021		37		F		Caucasian		Non-Hispanic		Yes ▽		Yes		Yes		Yes		No		Pfizer-BioNTech		21		212		20		28		-		47
C028		25		M		Caucasian		Hispanic		Yes ▽		Yes		Yes		Yes		No		Pfizer-BioNTech		21		252		20		41		-		20
C029		58		F		Caucasian		Non-Hispanic		Yes ▽		Yes		Yes		Yes		No		Pfizer-BioNTech		21		244		20		49		-		20
C031		26		M		Caucasian		Non-Hispanic		Yes ▽		Yes		Yes		Yes		No		Pfizer-BioNTech		21		242		17		37		-		17
C034		39		F		Caucasian		Hispanic		Yes ▽		Yes		Yes		Yes		No		Pfizer-BioNTech		24		273		22		31		-		22
C001		38		F		Caucasian		Non-Hispanic		Yes ▽		-		Yes		Yes		No		Pfizer-BioNTech		22		251		-		-		35		56
	‡ = published as Muecksch, F., Wang, Z., Cho, A. et al. Increased memory B cell potency and breadth after a SARS-CoV-2 mRNA boost. Nature 607, 128–134 (2022).
	▽ = published as Cho, A., Muecksch, F., Schaefer-Babajew, D., et al. Anti-SARS-CoV-2 receptor binding domain antibody evolution after mRNA vaccination. Nature 1–9 (2021) doi:10.1038/s41586-021-04060-7.
	§ = Positive COVID-19 history either through unambiguous clinical history as determined by the clinical investigator or verified through nucleic acid amplification/antigen detection at the time of infection; or through serology testing
	¶ = Study visits following the 1st dose are indicated as "Prime" and a subsequent study visit following the 2nd dose as "Vax2", respectively. Unless specified otherwise, for all analyses throughout the manuscript the "Vax2" timepoint of individuals from the "Prime-boost cohort" is pooled with the "Initial visit" timepoint of participants for whom a "Prime" timepoint was not available ("Longitudin…
	* = "Initial visit" refers to the post-Vax2 visit of individuals for whom a "Prime" timepoint was not available ("Longitudinal follow-up" only). Unless specified otherwise, for all analyses throughout the manuscript the "Vax2" timepoint of individuals from the "Prime-boost cohort" is pooled with the "Initial visit" timepoint of participants for whom a "Prime" timepoint was not available ("Longitu…
	† = Longitudinal follow-up ("F/u") indicates an additional visit between 4-6 months after vaccination for individuals who were either enrolled in the prime-boost cohort or participated in an initial study visit after having received both doses
	^ = Vax3 follow-up ("F/u") indicates an additional visit 1 month after third booster vaccination for individuals who were enrolled in the prime-boost cohort, participated in an initial study visit after having received both doses, or provided a single sample after third vaccination

### Sheet: Breakthrough
Individual participant characteristics
										Study subgroup						2nd dose				Vaccination time line (days)
ID		Age (years)		Sex		Race				Previously published cohort		Breakthrough infection VOC		1st dose				3rd dose		1st to 2nd dose		2nd to 3rd dose		Most recent Vax to study visit		Positive test to study visit
B029		49		F		Caucasian		Non-Hispanic		Yes ▽		Omicron		Pfizer		Pfizer		Pfizer		28		254		26		23
B030		38		M		Caucasian		Non-Hispanic		Yes ▽		Omicron		Moderna		Moderna		Pfizer		31		228		52		17
B034		34		M		Caucasian		Non-Hispanic		Yes ▽		Omicron		Pfizer		Pfizer		Pfizer		21		249		72		20
B035		27		M		Black		Non-Hispanic		Yes ▽		Omicron		Pfizer		Pfizer		Pfizer		22		202		54		21
B036		40		M		Caucasian		Non-Hispanic		Yes ▽		Omicron		Moderna		Moderna		Moderna		28		264		82		21
B046		30		F		Caucasian		Hispanic		Yes ▽		Omicron		Moderna		Moderna		Moderna		28		225		56		15
B047		25		M		Asian		Non-Hispanic		Yes ▽		Omicron		Moderna		Moderna		Pfizer		28		246		39		21
B048		45		M		Caucasian		Non-Hispanic		Yes ▽		Omicron		Pfizer		Pfizer		Moderna		21		241		59		18
B051		37		M		Caucasian		Non-Hispanic		Yes ▽		Omicron		Pfizer		Pfizer		Moderna		22		204		87		25
B054		57		F		Caucasian		Non-Hispanic		Yes ▽		Omicron		Pfizer		Pfizer		Pfizer		30		221		119		30
B057		22		M		Asian		Non-Hispanic		Yes ▽		Omicron		Pfizer		Pfizer		Moderna		21		210		64		34
B058		47		F		Caucasian		Non-Hispanic		Yes ▽		Omicron		Pfizer		Pfizer		Pfizer		21		185		122		37
B061		47		M		Caucasian		Hispanic		Yes *		Omicron		Pfizer		Pfizer		Pfizer		21		223		111		27
C018		24		F		Caucasian		Non-Hispanic		Yes ¶§		Omicron		Pfizer		Pfizer		Pfizer		21		242		122		24
C023		79		F		Caucasian		Non-Hispanic		Yes ▽¶§		Omicron		Pfizer		Pfizer		Pfizer		21		215		106		10
▽ = published as Gaebler, C.., DaSilva, J., Bednardski, E., et al. SARS-CoV-2 neutralization after mRNA vaccination and variant breakthrough infection. Open Forum Infectious Diseases (2022). doi: https://doi.org/10.1093/ofid/ofac227
¶ = published as Cho, A., Muecksch, F., Schaefer-Babajew, D., et al. Anti-SARS-CoV-2 receptor binding domain antibody evolution after mRNA vaccination. Nature 1–9 (2021) doi:10.1038/s41586-021-04060-7.
§ = published as Muecksch, F., Wang, Z., Cho, A., et al. Increased Memory B Cell Potency and Breadth After a SARS-CoV-2 mRNA Boost. Nature (2022). doi: https://doi.org/10.1038/s41586-022-04778-y
*= Under revidew as Wang Z, Zhou P, Muecksch F, et al. Memory B cell responses to Omicron subvariants after SARS-CoV-2 mRNA breakthrough infection
