## Supplementary Data 2 for "Epistasis lowers the genetic barrier to SARS-CoV-2 neutralizing antibody escape"

### Sheet: Sheet1
Cohort	Patients ID		VH	VL	IGH VDJ(nt)	IGH VDJ(aa)	IGL VDJ(nt)	IGL VDJ(aa)	KD (nM)	Class	Clonally realted
Vax3	C006	C2588	VH1-69	VK3-20	﻿CAGGTGCAGCTGGTGCAGTCTGGGGCTGAGGTGAAGAAGCCTGGGTCCTCGGTGAAGGTCTCCTGCAAGGCTTCTGGAGACACCTTCAACATTTATGCTATAAACTGGGTGCGACAGGCCCCTGGACAAGGGCTTGAGTGGATGGGAAGGATCATCCCTAGGTTTGGTATGGCAAACTACGCACAGAAGTTCCAGGGCAGAGTCACGATGACCGCGGACAAATCCACGAGCACAGCCTACATGGACCTAATTAGTCTGAAATCTGAGGACACGGCCGTGTATTACTGTGCGACGAGCGCATATTTATCTGGTTCGGGCCACTACTTTGACTACTGGGGCCAGGGAACCCTGGTCACCGTCTCCTCAG	﻿QVQLVQSGAEVKKPGSSVKVSCKASGDTFNIYAINWVRQAPGQGLEWMGRIIPRFGMANYAQKFQGRVTMTADKSTSTAYMDLISLKSEDTAVYYCATSAYLSGSGHYFDYWGQGTLVTVSS	﻿GAAATTGTGTTGACGCAGTCTCCAGCCACCCTATCTTTGTCTCCAGGGGAAAGAGCCACCCTCTCTTGCAGGGCCAGTCAGAGTGTTGGCGGCAGCTTCTTAGCCTGGTACCAGCAGAAACCTGGCCAGGCTCCCAGGCTCCTCATCTATGGTGCTTCCAGCAGGGCCACTGGCATCCCAGACAGGTTCAGTGGCAGTGGGTCTGGGACAGACTTCACTCTCACCATCAGCAGACTGGAGCCTGAAGATTTTGCAGTGTATTTCTGTCAGCAGTATGCTAGTTCACGGACGTTCGGCCAAGGGACCAAGGTGGAAATCAAAC	﻿EIVLTQSPATLSLSPGERATLSCRASQSVGGSFLAWYQQKPGQAPRLLIYGASSRATGIPDRFSGSGSGTDFTLTISRLEPEDFAVYFCQQYASSRTFGQGTKVEIK	1.46667	None
Vax3	C006	C2593	VH1-69	VK2-28	﻿CAGGTGCAGCTGGTGCAGTCTGGGGCTGAGGTGAAGAAGCCTGGGTCCTCGGTGAAGGTCTCCTGCAAGGCTTCTGGAGGCACCTTCAACAGTTACGCTATCACCTGGGTGCGACAGGCCCCTGGACAAGGGCTTGAGTGGATGGGAGGGATCATCTTTATCTTCGATACAGCAAACTACGCACAGAAGTTCCAGGGCAGAGTCACGATTACCGCGGACGAATCCACGAGCACAGTCTACATGGAGCTGAGCAGCCTGAGATCTGAGGACACGGCCGTGTATTATTGTGCGAGGCCGGGGGCGGAGTTACGGGATCACTACTACTACTACGGTATGGACGTCTGGGGCCAAGGGACCACGGTCACCGTCTCCTCAG	﻿QVQLVQSGAEVKKPGSSVKVSCKASGGTFNSYAITWVRQAPGQGLEWMGGIIFIFDTANYAQKFQGRVTITADESTSTVYMELSSLRSEDTAVYYCARPGAELRDHYYYYGMDVWGQGTTVTVSS	﻿GATATTGTGATGACTCAGTCTCCACTCTCCCTGCCCGTCACCCCTGGAGAGCCGGCCTCCATCTCCTGCAGGTCTACTCAGAGCCTCCTACATAGTAATGGAAACAACTATTTGGATTGGTACCTGCAGAAGCCAGGGCAGTCTCCACAGCTCCTGATCTATTTGGCTTCTAATCGGGCCCCCGGGGTCCCTGACAGGTTCAGTGGCAGTGGATCAGGCACAGATTTTACACTGAGAATCAGCAGAGTGGAGGCTGAGGATGTTGGAGTTTATTACTGCATGCAAGCTCTACAAACTCCTCCAACCTTCGGCCAAGGGACACGACTGGAGATTAAAC	﻿DIVMTQSPLSLPVTPGEPASISCRSTQSLLHSNGNNYLDWYLQKPGQSPQLLIYLASNRAPGVPDRFSGSGSGTDFTLRISRVEAEDVGVYYCMQALQTPPTFGQGTRLEIK	1.36667	C4
Vax3	C001	C2488	VH3-33	VK3-15	﻿CAGGTGCAGCTGGTGGAGTCTGGGGGAGGCGTGGTCCAGCCTGGGAGGTCCCTGAGACTCTCCTGTGCAGCGTCTGGATTCACCTTCAGTACCCATGGCATGCACTGGGTCCGCCAGGCTCCTGGCAAGGGTCTGGAGTGGATGGCTGTTATCTATTTTGATGGAAGTAATAAGTACTATGCAGACTCCGTGAAGGGCCGATTCGCCATCTCCAGAGACAATTCCAAGAACACGCTGTTTCTGCAAATGAACAGCCTGAGAGCCGACGACACGGCTGTGTATCACTGTGCGACCAATAGTGCAGGCTACGGCGACTCCTATGAAACTTTTGATATCTGGGGCCAAGGGACAATGGTCAGCGTCTCTTCAG	﻿QVQLVESGGGVVQPGRSLRLSCAASGFTFSTHGMHWVRQAPGKGLEWMAVIYFDGSNKYYADSVKGRFAISRDNSKNTLFLQMNSLRADDTAVYHCATNSAGYGDSYETFDIWGQGTMVSVSS	﻿GAAATAGTGATGACGCAGTCTCCAGCCACCCTGTCTGTGTCTCCAGGGGAAAGAGCCACCCTCTCCTGCAGGGCCAGTCACAGTGTTGGCACCAACTTAGCCTGGTACCAGCAGAAACCTGGCCAGGCTCCCAGGCTCCTCATCTATGGTGCATTTACCAGGGCCGCTGGTATCTCAGCCAGGTTCAGTGGCAGTGGGTCTGGGACAGAGTTCACACTCACCATCAGCAGCCTGCAGTCTGAAGATCTTGCAGTTTATTACTGTCAGCAATATGAAAACTGGCCTCCATACACTTTTGGCCAGGGGACCAAGCTGGAGATCAAAC	﻿EIVMTQSPATLSVSPGERATLSCRASHSVGTNLAWYQQKPGQAPRLLIYGAFTRAAGISARFSGSGSGTEFTLTISSLQSEDLAVYYCQQYENWPPYTFGQGTKLEIK	8.94667	C3
Vax3	C008	C3102	VH1-69	VL1-44	﻿CAGGTGCAGCTGGTGCAGTCTGGGGCTGAGGTGAAGAAGCCTGGGTCCTCGGTGAAGGTCTCCTGCAAGGCTTCTGGAGGCACCTTCAGGAGGTATGCTATTAGTTGGGTGCGACAGGCCCCTGGACAGGGGCTTGAGTGGATGGGAGGCATCATCCCTATCGCCGGTGCAGCAGACTACGCACAGAAGTTCCAGGCCAGAGTCACGATCACCGCGGACGAATCCACGAGCACAGCCTACCTGGAGTTGAGCAGCCTGAGATCTGAGGACACGGCCGTGTACTACTGTGCGAGAGAGATTAGTTATTGTAGTGGAGCTCCCTGCTATGCGGGCTACTACGACTACGGAATGGACGTCTGGGGCCAAGGGACCACGGTCACCGTCTCCTCA	﻿QVQLVQSGAEVKKPGSSVKVSCKASGGTFRRYAISWVRQAPGQGLEWMGGIIPIAGAADYAQKFQARVTITADESTSTAYLELSSLRSEDTAVYYCAREISYCSGAPCYAGYYDYGMDVWGQGTTVTVSS	﻿CAGTCTGTGCTGACTCAGCCACCCTCAGCGTCTGGGACCCCCGGGCAGAGGGTCACCATCTCTTGTTCTGGAAACAGCTCCAACATCGGAAGTAATTCTGTGAACTGGTACCAGCAGCTCCCAGGAACGGCCCCCAAACTCCTCATCAAGAGTACTAATCAGCGGCCCTCAGGGGTCCCTGACCGATTCTCTGGCTCCAAGTCTGGCACCTCAGCCTCCCTGGCCATCAGTGGGCTCCAGTCTGAAGATGAGGCTGATTATTACTGTGCAGCATGGGAGGACGTCCTGAATGCTGTGGTTTTCGGCGGAGGGACCATGCTGACCGTCCT	﻿QSVLTQPPSASGTPGQRVTISCSGNSSNIGSNSVNWYQQLPGTAPKLLIKSTNQRPSGVPDRFSGSKSGTSASLAISGLQSEDEADYYCAAWEDVLNAVVFGGGTMLTV	0.639	C3
Vax3	C006	C2606	VH1-69	VL2-14	﻿CAGGTGCAGCTGGTGCAGTCTGGGGCTGAGGTGAAGAAGCCTGGGTCCTCGGTGAAGGTCTCCTGTAAGGCTTCTGGAGACACCTTCAGGAGTTATGCAATCAGTTGGGTGCGACAGGCCCCTGGACAAGGGCTTGAGTGGATGGGAAGGATCATCCCAATGCTTGGTATAACAACTTACGAACAGAAGTACCAGGGCAGACTCAAAATTATCGCGGACAAATCCACGAGCACAGCCTACATGGAACTGAGCAGCCTGAGATCTGAGGACACGGCCGTGTATTTTTGTGCGAGAGATGGAGTGGGAGCTACTGAGCCTTACTACTATGACTACTGGGGCCAGGGAACCCTGGTCACCGTCTCCTCAG	﻿QVQLVQSGAEVKKPGSSVKVSCKASGDTFRSYAISWVRQAPGQGLEWMGRIIPMLGITTYEQKYQGRLKIIADKSTSTAYMELSSLRSEDTAVYFCARDGVGATEPYYYDYWGQGTLVTVSS	﻿CAGTCTGTGCTGACTCAGCCTGCCTCCGTGTCTGGGTCTCCTGGACAGTCGATCATCATCTCCTGCACTGGAACCAGCAGTGACGTTGGTAAATATGACTTTGTCTCCTGGTACCAACAACACCCAGGCAAAGCCCCCAAACTCATGATTTATGATGTCAGTAAGCGGCCCTCAGGGGTTTCTGATCGCTTCTCTGGCTCCAAGTCTGGCAACACGGCCTCCCTGACCATCTCTGGCCTCCAGGCTGAGGACGAGGCTGATTATCACTGTGCCTCATATACAAGTGACAGCAGCTATCTTGTGTTCGGCGGAGGGACCAAGCTGACCGTCCTAG	﻿QSVLTQPASVSGSPGQSIIISCTGTSSDVGKYDFVSWYQQHPGKAPKLMIYDVSKRPSGVSDRFSGSKSGNTASLTISGLQAEDEADYHCASYTSDSSYLVFGGGTKLTVL	0.743	C3
Vax3	C017	C2655	VH1-69	VK2-28	﻿CAGGTGCAGCTGGTGCAGTCTGGGGCTGAGGTGAAGAAGCCTGGGTCCTCGGTGAAGGTCTCCTGCAAGGCTTCTGGAGGCACCTTCAACAGCTATGCTATCAGCTGGGTGCGACAGGCCCCTGGACAAGGGCTTGAGTGGATGGGAGGGATCATCCATGTCTTGGGAACAGCAAACTACGCACAGAGGTTCCAGGGCAGAGTCACGATTACCGCGGACGAATCCACGAGCACAGTCTACATGGAATTGAGCAGCCTGAGATCTGAAGACACGGCCGTGTATTACTGTGCGAGAGTTGGGGCCCCTCTGGGCCGTGCAGACAGTGGCTACGACTTTTACTACTACGGTATGGACGTCTGGGGCCAAGGGACCACGGTCACCGTCTCCTCAG	﻿QVQLVQSGAEVKKPGSSVKVSCKASGGTFNSYAISWVRQAPGQGLEWMGGIIHVLGTANYAQRFQGRVTITADESTSTVYMELSSLRSEDTAVYYCARVGAPLGRADSGYDFYYYGMDVWGQGTTVTVSS	﻿GATATTGTGATGACTCAGTCTCCACTCTCCCTGCCCGTCACCCCTGGAGAGCCGGCCTCCATCTCCTGCAGGTCTAGTCAGAGCCTCCTGCATAGTAAAGGATACAACTATTTGGATTGGTACCTGCAGAAGCCAGGGCAGTCTCCACAGCTCCTGATCTATTTGGGTTCTAATCGGGCCTCCGGGGTCCCTGACAGGTTCAGTGGCAGTGGATCAGGCACAGATTTTACACTGAAAATCAGCAGAGTGGAGGCTGAGGATGTTGGGGTTTATTACTGCATGCAAGCTCTACAAAGAGGGACGTTCGGCCAAGGGACCAAGGTGGAAATCAAAC	﻿DIVMTQSPLSLPVTPGEPASISCRSSQSLLHSKGYNYLDWYLQKPGQSPQLLIYLGSNRASGVPDRFSGSGSGTDFTLKISRVEAEDVGVYYCMQALQRGTFGQGTKVEIK	1.34	C4
Vax3	C008	C3095	VH3-53	VK1-5	﻿GAGGTGCAGCTGGTGGAGACTGGAGGAGGCTTGATCCAGCCGGGGGGGTCCCTGAGACTCTCCTGTGCAGCCTCTGAGTTCATCGTCAGTGCCAACTACATGCACTGGGTCCGCCAGGCTCCAGGTCAGGGGCTGGAGTGGGTCTCCGTTATTTATGCCGGTGGGAGTACTTTCTACGCAGACTCCGTGAAGGGCCGATTCACCATCTCCAGAGACAATTCCAAGAACTCGCTATATCTTCAAATGAACAGCCTGAGAGCCGAGGACACGGCCGTCTATTACTGTGCGAGAGGCCTCGGGGACTACTTTGACTTCTGGGGCCAGGGAACCCTGGTCACCGTCTCCTCAG	﻿EVQLVETGGGLIQPGGSLRLSCAASEFIVSANYMHWVRQAPGQGLEWVSVIYAGGSTFYADSVKGRFTISRDNSKNSLYLQMNSLRAEDTAVYYCARGLGDYFDFWGQGTLVTVSS	﻿GACATCCAGATGACCCAGTCTCCTTCCACCCTGTCTGCATCTGTAGGAGACAGAGTCACCATCACTTGCCGGGCCAGTCAGAGTTTTAGTGACTGGTTGGCCTGGTATCAGCAGAAGCCAGGGAGCGCCCCTAAGCTCCTGATCTATAGGGCGTCTAGTTTAGAAAGTGGGGTCCCTTCAAGGTTCAGCGGCAGTGGATCTGGGACAGAATTCACTCTCACCATCAGCAGCCTGCAGCCTGATGATTTTGCAACTTATTACTGCCAACAGTATAATACTTACCCGCTCACTTTCGGCGGAGGGACCAAGGTGGAGATCAAAC	﻿DIQMTQSPSTLSASVGDRVTITCRASQSFSDWLAWYQQKPGSAPKLLIYRASSLESGVPSRFSGSGSGTEFTLTISSLQPDDFATYYCQQYNTYPLTFGGGTKVEIK	0.00157667	C1/2
Vax3	C009	C3055	VH1-69	VL1-40	﻿CAGGTGCAGCTGGTGCAGTCTGGGGCTGAGGTGAAGAAGCCTGGGTCCTCGGTGAACGTCTCCTGCAGGGCTTCTGGAGGCACCTTCAGCAGTAAAACTATCAGCTGGGTGCGACAGGCCCCTGGACAAGGGCTTGAGTGGATGGGAAAGATCTTCCCAATCCTTGGAGTAGCAAACTACGCACAGAAGTTCCAGGGCAGAGTCACGATTACCGCGGACAGATCCACGAACACAGCCTACATGGAGTTGAACAGCCTGAGATCTGAAGACACGGCCATATATTACTGTGCGACAGAGGAAGGATATAGCAGCAGTAGGTCCCTCCCCGCTGAATACTTCCGGCAATGGGGCCAGGGCACCCTGGTCACCGTCTCCTCAG	﻿QVQLVQSGAEVKKPGSSVNVSCRASGGTFSSKTISWVRQAPGQGLEWMGKIFPILGVANYAQKFQGRVTITADRSTNTAYMELNSLRSEDTAIYYCATEEGYSSSRSLPAEYFRQWGQGTLVTVSS	﻿CAGTCTGTGCTGACTCAGCCGCCCTCGGTGTCTGGGGCCCCAGGGCAGAGGGTCACCATCTCCTGCACTGGGAGCAACTCCAACATCGGGGCAGGTTATGATGTACACTGGTACCAGCAACTTCCAGGAACAGCCCCCAAACTCCTCATCTATGCTAATACCAATCGGCCCTCAGGGGTCCCTGACCGATTCTCTGGCTCCAAGTCTGGCACCTCTGCCTCCCTGGCCATCACTGGGCTCCAGGCTGAGGATGAGGCTGATTATTACTGCCAGTCCTATGACAGCGGCCTGAGTGGTTCGCTTTTCGGCGGAGGGACCAAGCTGACCGTCCTAG	﻿QSVLTQPPSVSGAPGQRVTISCTGSNSNIGAGYDVHWYQQLPGTAPKLLIYANTNRPSGVPDRFSGSKSGTSASLAITGLQAEDEADYYCQSYDSGLSGSLFGGGTKLTVL	0.592333	C2/3
Vax3	C008	C3108	VH4-31	VK1-33	﻿CAGGTGCAGCTGCAGGAGTCGGGCCCAGGACTGGTGAAGCCCTCACAGACCCTGTCCCTCACCTGCACTGTCTCTGGTGGCTCCATCAGCAGTGGTGGTTACTACTGGAATTGGATCCGCCAGTCCCCAGTGAAGGGCCTGGAGTGGATTGGGTACATCTACTACAGTGGGGGCACCTACTACAACCCGTCCCTCAGGAGTCGACTTACCATATCACTAGACACCTCTAACAACCAGTTCTCCCTGAGGCTGAACTCTGTGACTGCCGCGGACACGGCCATTTATTACTGTGCGAGAGATCAGGGGGCGATTACATTTGGGACTGATGCTTTTGAAATCTGGGGCCAAGGGACAATGGTCACCGTCTCTTCAG	﻿QVQLQESGPGLVKPSQTLSLTCTVSGGSISSGGYYWNWIRQSPVKGLEWIGYIYYSGGTYYNPSLRSRLTISLDTSNNQFSLRLNSVTAADTAIYYCARDQGAITFGTDAFEIWGQGTMVTVSS	﻿GACATCCAGATGACCCAGTCTCCATCCTCCCTGTCTGCATCTGTAGGAGACAGAGTCACCATCACTTGCCAGGCGAGTCAGGACATTAGCAAGTATTTAAATTGGTATCAGCAGAAACCAGGGAAAGCCCCTAAGCTCCTGATCTACGGTGCATCCACTTTGAAAGCAGGGGTCCCATCAAGGTTCAGTGGAAGTGGATCTGGGACAGATTTTACTTTCACCATCAGTAGCCTGCAGCCTGAAGATATTGCAACATATTACTGTCAACAGTATGATAGTCTCCCTCCCACTTTCGGCGGAGGGACCAAGGTGGAGATCAAAC	﻿DIQMTQSPSSLSASVGDRVTITCQASQDISKYLNWYQQKPGKAPKLLIYGASTLKAGVPSRFSGSGSGTDFTFTISSLQPEDIATYYCQQYDSLPPTFGGGTKVEIK	0.959667	C3
Vax3	C009	C3083	VH3-64	VL2-14	﻿GAGGTGCAGCTGGTGGAGTCTGGGGGAGGCTTTGTCCGGCCTGGGGGGTCCCTCAGACTCTCCTGTTCAACCTCTGGATTCACCTTCAGTATGTTTGCTATGCACTGGGTCCGCCAGGCTCCAGGGAAGGGACTGGAGTATGTTTCAGGTGTTAGTAGTAATGGACTGAACACATACTATGCAGACTCCGTGAAGGGCAGACTCGTTATTTCCAGAGACGATTCCAAGAACACACTGTATCTTCAAATGACCGGTCTGAGAGTTGAGGACACGGCTGTTTATTACTGTGTGAAAGACGATGACTTCGGTGACCCAGGGTACGGGTACCACTTGGACTACTGGGGCCAGGGAACCCTGGTCACCGTCTCCTCAG	﻿EVQLVESGGGFVRPGGSLRLSCSTSGFTFSMFAMHWVRQAPGKGLEYVSGVSSNGLNTYYADSVKGRLVISRDDSKNTLYLQMTGLRVEDTAVYYCVKDDDFGDPGYGYHLDYWGQGTLVTVSS	﻿CAGTCTGCCCTGACTCAGCCTGCCTCCGTGTCTGGGTCTCCTGGACAGTCGATCACCATCTCCTGCACTGGAACCAGCAGTGACGTTGGTGGTTATAACTATGTCTCCTGGTTCCAACAACACCCAGGCAAAGCCCCCAAACTCGTGATTTTTGAGGTCAGTAATCGGCCCTCAGGAATTTCTGATCGCTTCTCTGGCTCCAAGTCTGGCAACACGGCCTCCCTGACCATCTCTGAACTCCAGGCTGAGGACGAGGCTGATTATTACTGCAGTTCATATACAAGCAGAATCCCTATTATCTTCGGAACTGGGACCAAGGTCACCGTCC	﻿QSALTQPASVSGSPGQSITISCTGTSSDVGGYNYVSWFQQHPGKAPKLVIFEVSNRPSGISDRFSGSKSGNTASLTISELQAEDEADYYCSSYTSRIPIIFGTGTKVTV	0.201	C3
Vax3	C009	C3054	VH3-48	VK2-40	﻿GAGGTGCAGCTGGTGGAGTCTGGGGGAGGCTTGGGACAGCCTGGGGGGTCCCTGAGACTCTCCTGTGTAGCCTCTGGATTCAGCTTCAGTACTTATAGCATGAACTGGGTCCGCCAGGCTCCAGGGAAGGGACTGGAGTGGCTCTCATACATTAATGCTGGTAGTACTACCATATACAGCGCAGACTCTGTGACGGGCCGATTCTCCATCTCCAGAGACAACGCCAAGAACTCACTGTATCTGCACATGAACAGCCTGAGAGCCGACGACACGGCTGTGTATTACTGTGCGAGGGGGGTCCCGTTTGACTACTGGGGCCAGGGAACCCTGGTCACCGTCTCCTCAG	﻿EVQLVESGGGLGQPGGSLRLSCVASGFSFSTYSMNWVRQAPGKGLEWLSYINAGSTTIYSADSVTGRFSISRDNAKNSLYLHMNSLRADDTAVYYCARGVPFDYWGQGTLVTVSS	﻿GATATTGTGATGACCCAGACTCCACTCTCCCTGCCCGTCACCCCTGGAGAGCCGGCCTCCATCTCCTGCAGGTCTAGCCGGAGCCTCTTGGATAGTGATGATGCAGACACCTATTTGGACTGGTACCTGCAGAAGCCAGGGCAGTCTCCACAGCTCCTGATCTATACACTTTCCTATCGGGCCTCTGGAGTCCCAGACAGGTTCAGTGGCAGTGGGTCAGGCACTGATTTCACACTGAAAATCAGCAGGGTGGAGGCTGAGGATGTTGGAGTTTATTACTGCATGCAACGTATACAGTTTCCTTGGACGTTCGGCCAAGGGACCAAGGTGGAAATCAAAC	﻿DIVMTQTPLSLPVTPGEPASISCRSSRSLLDSDDADTYLDWYLQKPGQSPQLLIYTLSYRASGVPDRFSGSGSGTDFTLKISRVEAEDVGVYYCMQRIQFPWTFGQGTKVEIK	2.48667	C2/3
Vax3	C009	C3060	VH4-30	VL1-51	﻿CAGGTGCAGCTGCAGGAGTCGGGCCCAGGACTCCTGAAGCCTTCACAGACCCTGTCCCTCATTTGCACTGTCTCCGGTGGCTCCATCAGCAGTGGTGATTACTATTGGAATTGGATCCGCCAGACCCCAGGGAAGGGCCTGGAGTGGATTGGGTACATCTATTACAGTGGAATCACCTACTACAACCCGTCCCTCAAGAGTCGACTTAGCATTTCGCTGGACACGCCCAAGAACCAGTTCTCCCTGAAACTGACCTCTGTGACTGCCGCAGACACGGCCGTGTATTATTGTGCCACAGGCCCCCCTACGGTGACAACGGAAAACTTTGACAACTGGGGCCAGGGAACCCTGGTCACCGTCTCCTCAG	﻿QVQLQESGPGLLKPSQTLSLICTVSGGSISSGDYYWNWIRQTPGKGLEWIGYIYYSGITYYNPSLKSRLSISLDTPKNQFSLKLTSVTAADTAVYYCATGPPTVTTENFDNWGQGTLVTVSS	﻿CAGTCTGTGCTGACTCAGCCGCCCTCAGTGTCTGCGGCCCCAGGACAGAAGGTCACCATCTCCTGCTCTGGAAGCTCCTCCAACATTGGGAATTATTATGTATCCTGGTACCAGCAGCTCCCAGGAACAGCCCCCCAACTCGTCATTTATGACAATAATAAGCGACCCTCGGGGATTCCTGACCGATTCTCTGGCTCCAAGTCTGGCACGTCAGCCACCCTGGCCATCACCGGACTCCAGACTGGAGACGAGGCCGATTATTACTGCGGAACATGGGATGCCAGCCTGAATGCTGGGGTGTTCGGCGGAGGGACCAGGCTGACCGTCCTA	﻿QSVLTQPPSVSAAPGQKVTISCSGSSSNIGNYYVSWYQQLPGTAPQLVIYDNNKRPSGIPDRFSGSKSGTSATLAITGLQTGDEADYYCGTWDASLNAGVFGGGTRLTVL	1.103	C1/4
Vax3	C009	C3057	VH3-66	VK1-9	﻿CAGGTGCAGCTGGTGCAGTCTGGGGGAGGCTTGGTCCAGCCTGGGGGGTCCCTGAGACTCTCCTGTGAAGCCTCTGGACTCAGTGTCAGTAGAAACTACATGAGGTGGGTCCGCCAGGCTCCAGGGAAGGGGCTGGAGTGGGTCTCACTTATTTATAGCGGTGGTAGCACATTCTACGCAGACTCCGTGAAGGGCCGATTCACCATCTCCAGAGACAATTCCAAGAACACGCTGTATCTTCAAATGACCAGCCTGAGAGCTGAGGACACGGCTGTGTATTACTGTGCGAGAGATTTAGTCGATTACGGCATGGACGTCTGGGGCCATGGGACCACGGTCACCGTCTCCTCA	﻿QVQLVQSGGGLVQPGGSLRLSCEASGLSVSRNYMRWVRQAPGKGLEWVSLIYSGGSTFYADSVKGRFTISRDNSKNTLYLQMTSLRAEDTAVYYCARDLVDYGMDVWGHGTTVTVSS	﻿GACATCCAGTTGACCCAGTCTCCATCCTTCCTGTCTGCATCTGTAGGAGACAGAGTCACCATCACTTGCCGGGCCAGTCAGGGCATTAGCAATTATTTAGCCTGGTATCAGCAAAAACCAGGGAAAGCCCCTCAGCTCCTGATCTATGCTGCATCCACTTTGCAAAGTGGGGTCCCATCGAGGTTCAGCGGCAGTGGATCTGGGACAGAATTCACGCTCACAATCAGCAGCCTGCAGCCTGAAGATTTTGCAACTTATTTCTGTCAGCAGCTTAATAGTGACGTTATCACTTTCGGCCAAGGGACACGACTGGAGATTAAAC	﻿DIQLTQSPSFLSASVGDRVTITCRASQGISNYLAWYQQKPGKAPQLLIYAASTLQSGVPSRFSGSGSGTEFTLTISSLQPEDFATYFCQQLNSDVITFGQGTRLEIK	2.08333	C1/2
Vax3	C008	C3123	VH4-31	VL3-21	﻿CAGGTGCAGCTGCAGGAGTCGGGCCCAGGACTGGTGAAGCCTTCACAGACCCTGTCCCTCACCTGCGCTGTCTCTGGTGACTCCGTCAGCCGTGGTGGTTTCTACTGGACCTGGATCCGCCAGCTCCCGGGGATGGGCCTGGAATGCATTGGGTACATCGATTACAGTGGGAGCACCCACTACAACCCGTCCCTCAAGAGTCGAGTCACCATATCTCTGGACACATCTAACAACCAATTCTCCCTGAAGATGACCTCTGTGACTGCCGCGGACACGGCCCTATATTACTGTGCGCGAGGAGCAGTGCCTGGTATAGGATGGTTCGACCCCTGGGGCCAGGGAACCCTGGTCACCGTCTCCTCAG	﻿QVQLQESGPGLVKPSQTLSLTCAVSGDSVSRGGFYWTWIRQLPGMGLECIGYIDYSGSTHYNPSLKSRVTISLDTSNNQFSLKMTSVTAADTALYYCARGAVPGIGWFDPWGQGTLVTVSS	﻿TCCTATGAGCTGACTCAGCCACCCTCAGTGTCAGTGGCCCCAGGAAAGACGGCCTCGATTTCCTGTGGGGGAAACAACATTGCAACTAAAAGTGTGCACTGGTACCAGCAGAAGCCAGGCCAGGCCCCTGCGCTAGTCATCTATTATGATAGCGACCGGCCCTCAGGGATCCCTGAGCGATTCTCTGGCTCCAATTCTGGGAACACGGCCACCCTGACCATCAGCAGGGTCGAAGCCGGGGATGAGGCCGCCTATTACTGTCAGGTGTGGGAAAGTAGTGGTGATCATGTGGTTTTCGGCGGAGGGACCAAACTGACCGTCCTAG	﻿SYELTQPPSVSVAPGKTASISCGGNNIATKSVHWYQQKPGQAPALVIYYDSDRPSGIPERFSGSNSGNTATLTISRVEAGDEAAYYCQVWESSGDHVVFGGGTKLTVL	1.56667	C3
Vax3	C008	C3111	VH3-20	VL1-51	﻿GAGGTGCAGCTGGTGGAGTCTGGGGGACGTGTGGTACGTCCTGGGGAATCCCTGAGACTCTCCTGTGCAGCCTCTGGATTCAACTTTAATGATTATGGCATGAGCTGGGTCCGCCAAGTTCCAGGGAAGGGGCTGGAGTGGGTCTCTGGTATAAATTGGAATGGTGCTATCAGCGGTTATGTCGACTCTGTGAAGGGCCGATTCATCATTTCCAGAGACAACGCCAAGAACTCCCTGTATCTGCAAATGAATAGTCTGAGAGCCGAGGACACGGCCTTGTATCACTGTGCGAGGGCGTATTGTGGTGATGAGTGTTATTCCCTACTAGTGCGGGGAGATGCTCTTGATATTTGGGGCCAAGGGACAATGGTCACCGTCTCTTCAG	﻿EVQLVESGGRVVRPGESLRLSCAASGFNFNDYGMSWVRQVPGKGLEWVSGINWNGAISGYVDSVKGRFIISRDNAKNSLYLQMNSLRAEDTALYHCARAYCGDECYSLLVRGDALDIWGQGTMVTVSS	﻿CAGTCTGTGCTGACTCAGCCGCCCTCAGTGTCTGCGGCCCCAGGACAGACGGTCACCATCTCCTGCTCTGGAAGCAGCTCCAACATTGGGATGAATGATGTATCCTGGTACCAGCACCTCCCAGGAACAGCCCCCAAACTCCTCATTTATGACTCTCATAAGCGACCCTCAGGTATTCCTGACCGATTCTCTGGCTCCAACTCTGGCACGTCAGCCACCCTGGGCATCACCGGACTCCAGACTGGGGACGAGGCCCATTATTACTGCGGTGCATGGGATAGCAGCCTGAGTGCTGTGGTGTTCGGCGGAGGGACCATGCTGGCCGTCCTAG	﻿QSVLTQPPSVSAAPGQTVTISCSGSSSNIGMNDVSWYQHLPGTAPKLLIYDSHKRPSGIPDRFSGSNSGTSATLGITGLQTGDEAHYYCGAWDSSLSAVVFGGGTMLAVL	0.235667	C4
Cov12m	COV57(vac)	C986	VH5-51	VL1-40	﻿GAGGTGCAGCTGGTGCAGTCTGGAGCAGAGGTGAAAAAGCCCGGGGAGACTCTGAAGATCTCCTGTAAGGGTTCTGGAGACAGTTTTAGCAATTATTGGATCGGCTGGGTGCGCCAGAGTCCCGGGAAAGGCCTGGAGTGGATGGCGATCGTCTATCCTGGTGACTCTGATGCCAGATACAGTCCGTCGTTCCAAGGCCAGGTCACTATCTCAGCGGACAAGTCCGTCACCACCGCCTACTTGAAGTGGAGCAGCCTGAAGGCCTCGGACACCGCCATATATTATTGTGTGAGAGGATTACCAGTGGACTGGTACTTCGATCTCTGGGGCCGTGGCACCCTGGTCACCGTCTCCTCAG	﻿EVQLVQSGAEVKKPGETLKISCKGSGDSFSNYWIGWVRQSPGKGLEWMAIVYPGDSDARYSPSFQGQVTISADKSVTTAYLKWSSLKASDTAIYYCVRGLPVDWYFDLWGRGTLVTVSS	﻿CAGTCTGTGCTGACGCAGCCGCCCTCAGTGTCTGGGGCCCCAGAGCAGAGGGTCACCATCTCCTGCACTGGGTCCAGCTCCAACATCGGGGCAGGTCATGATGTACACTGGTACCAGCAGCTGCCAGGAACAGCCCCCAAACTCCTCATCTATAATAACAACAATCGGCCCTCGGGGGTCCCTGACCGATTCTCTGGCTCCAAGTCTGGCGCCTCGGCCTCCCTGGCCATCTCTGGGCTCCAGGCTGAAGATGAGGCTGAATATTACTGCCAGTCCTATGACAAGAGCCTGAGTGTCCTTTATGTCCTCGGAACTGGGACCAAGGTCACCGTCCT	﻿QSVLTQPPSVSGAPEQRVTISCTGSSSNIGAGHDVHWYQQLPGTAPKLLIYNNNNRPSGVPDRFSGSKSGASASLAISGLQAEDEAEYYCQSYDKSLSVLYVLGTGTKVTV	0.4723	C3	C080
Cov 6.2m	COV57	C080	VH5-51	VL1-40	GAGGTGCAGCTGGTGCAGTCTGGAGCAGAGGTGAAAAAGCCCGGGGAGTCTCTGAACATCTCCTGTAAGGCTTCTGGATACAGCTTTACCATCTACTGGATCGCCTGGGTGCGCCAGTTGCCCGGTAAAGGCCTGGAGTGGATGGGGATCATCTATCCTGGTGACTCTGATACGAGATATAGTCCGTCCTTTCAAGGCCAGGTCACCATCTCAGCCGACAAGTCCATCAGCACCGCCTACCTGCAGTGGCGCAGCCTGAAGGCCTCGGACAGCGCCGTGTATTACTGTGCGAGAGGGGTAGCAGTGGACTGGTACTTCGATCTCTGGGGCCGTGGCACCCTGGTCACCGTCTCCTCAG	EVQLVQSGAEVKKPGESLNISCKASGYSFTIYWIAWVRQLPGKGLEWMGIIYPGDSDTRYSPSFQGQVTISADKSISTAYLQWRSLKASDSAVYYCARGVAVDWYFDLWGRGTLVTVSS	CAGTCTGTGCTGACTCAGCCGCCCTCAGTGTCTGGGGCCCCAGGACAGAGGGTCACCATCTCCTGCGCTGGGAGCAGCTCCAACATCGGGGCAGGTTTTGATGTATACTGGTACCAGCAGCTTCCAGGAACAGCCCCCAAACTCCTCATCTATGGTAATAACAATCGGCCCTCAGGGGTCCCTGACCGATTCTCTGGCTCCAAGTCTGGCACGTCAGCCTCCCTGGCCATCACTGGGCTCCAGGCTGAGGATGAGGCTGATTATTACTGCCAGTCCTCTGGCAGCGTCCTGAGTGACCTTTATGTCTTCGGAACTGGGACCAAGGTCACCGTCCTAG	QSVLTQPPSVSGAPGQRVTISCAGSSSNIGAGFDVYWYQQLPGTAPKLLIYGNNNRPSGVPDRFSGSKSGTSASLAITGLQAEDEADYYCQSSGSVLSDLYVFGTGTKVTVL	0.286333	C3	C986
Cov 6.2m	COV21	C099	VH3-53	VK3-20	GAGGTGCAGCTGGTGGAGTCTGGAGGAGGCTTGATCCAGCCGGGGGGGTCCCTGAGACTCTCCTGTGCAGCCTCTGGGATCACCGTCAGTAGCAACTACATGAGTTGGGTCCGCCAGGCTCCAGGGAAGGGGCTGGAGTGGGTCTCAGTTATGTATGCCGGTGGCAGCACATTCTACGCAGACTCCGTGAAGGGCCGATTCACCATCTCCAGAGACGATTCCAAGAACACGCTGTTTCTTCAAATGAACAGCCTGAGAGCCGAGGACACGGCCATATATTACTGTGCGAGAGACCTGTATAGCAGTGGCGGGACCGATATCTGGGGCCAAGGGACAATGGTCACCGTCTCTTCAG	EVQLVESGGGLIQPGGSLRLSCAASGITVSSNYMSWVRQAPGKGLEWVSVMYAGGSTFYADSVKGRFTISRDDSKNTLFLQMNSLRAEDTAIYYCARDLYSSGGTDIWGQGTMVTVSS	GAAATTGTGTTGACGCAGTCTCCAGGCACCCTGTCATTGTCTCCAGGGGAAAGAGCCACCCTCTCCTGCAGGGCCAGTCAGAGTATTGGCAGCAGCTACTTAGCCTGGTACCAGCAGAAACCTGGCCTGGCTCCCAGACTCCTCATCTATGGTGCATCCAGGAGGGCCACTGGCATCCCAGACAAATTCAGTGGCAGTGGGTCTGGGGCAGACTTCACTCTCACCATCAGCAGACTGGAGCCTGAAGATTTTGCAGTGTATTACTGTCAGCAGTATGGAAGCTCACCGGGGACGTTCGGCCAAGGGACCAAGGTGGAAATCAAAC	EIVLTQSPGTLSLSPGERATLSCRASQSIGSSYLAWYQQKPGLAPRLLIYGASRRATGIPDKFSGSGSGADFTLTISRLEPEDFAVYYCQQYGSSPGTFGQGTKVEIK	0.00214	C1
Cov12m	COV72	C1002	VH3-66	VK1-33	﻿GAGGTGCAGCTGGTGGAGTCTGGGGGAGGGTTGGTCCAGCCGGGGGGGTCCCTGAGACTCTCCTGTGCAGCCTCTGAATTCATCGTTAGTAGCAACTACATGACCTGGGTCCGCCAGGCTCCAGGGAAGGGGCTGGAGTGGGTCTCAATTATGTATCCCGGTGGTTCCACATTCTACGCAGACTCCGTGAAGGGCAGATTCACCATCTCCAGAGACAATTCCAAGAACACGTTGTATCTTCAAATAAATAGGCTGAGAGCCGAGGACACGGCTGTATATTACTGTGCGAGAGATATAGCAGGTCGTCTTGACTACTGGGGCCAGGGAACCCTGGTCACCGTCTCCTCAG	﻿EVQLVESGGGLVQPGGSLRLSCAASEFIVSSNYMTWVRQAPGKGLEWVSIMYPGGSTFYADSVKGRFTISRDNSKNTLYLQINRLRAEDTAVYYCARDIAGRLDYWGQGTLVTVSS	﻿GACATCCAGATGACCCAGTCTCCATCCTCCCTGTCTGCATCTGTAGGCGACAGAGTCACCATCACTTGCCAGGCGAGTCAGGACATCAACAACTATTTAAATTGGTATCAGCAGAAACCAGGGAAAGCCCCTAAGCTCCTGATCTACGATGCATCTAATTTGGAAACAGGGGTCCCATCAAGGTTCAGTGGAAGTGGATCTGGGACAGATTTTTCTTTCACCATCAGCAGCCTGCAGCCTGAAGATATTGCAACATATTACTGTCAACAGTATGATAATCTCTCTCGACTCACTTTCGGCGGAGGGACCAAGGTGGAAATCAAAC	﻿DIQMTQSPSSLSASVGDRVTITCQASQDINNYLNWYQQKPGKAPKLLIYDASNLETGVPSRFSGSGSGTDFSFTISSLQPEDIATYYCQQYDNLSRLTFGGGTKVEIK	0.441	C1/2
Cov12m	COV96(vac)	C1068	VH3-30	VK4-1	﻿CAGGTGCAGCTGGTGGAGTCTGGGGGAGGCGTGGTCCAGCCTGGGAGGTCCCTGAGACTCTCCTGTGCAGCCTCTGGATTCACCTTCAGTACCTTTGCTATGCACTGGGTCCGCCAGGCTCCAGGCAAGGGGCTAGAGTGGGTGGCAGTTACATCATATGATGGAAGTAATAAATACTACGCAGACTCCGTGAAGGGCCGATTCACCATCTCCAGAGACAATTCCAAGAACACGCTGTATCTGCAAATGAACAGCCTGAGAGCTGAGGACACGGCTGTGTATTACTGTGCGAGAGGCCTACTATGGTTCGGGGAGTCTGAATACTTCCAGCACTGGGGCCAGGGCACCCTGGTCACCGTCTCCTCAG	﻿QVQLVESGGGVVQPGRSLRLSCAASGFTFSTFAMHWVRQAPGKGLEWVAVTSYDGSNKYYADSVKGRFTISRDNSKNTLYLQMNSLRAEDTAVYYCARGLLWFGESEYFQHWGQGTLVTVSS	﻿GACATCGTGATGACCCAGTCTCCAGACTCCCTGGCTGTGTCTCTCGGCGAGAGGGCCACCATCAACTGCAAGTCCAGCCAGAGTGTTTTATTCAGCTCCACCAATAAGAACTACTTAGCTTGGTACCAGCAGAAACCAGGACAGCCTCCTAAGCTGCTCATTTACTGGGCAGCTACCCGGGAATCCGGGGTCCCTGACCGATTCAGTGGCAGCGGGTCTGGGACAGACTTCACACTCACCATCAGCAGCCTGCAGGCTGAAGATGTGGCAGTTTATCACTGTCAGCAATACTATAGTACCCCTTTCACTTTCGGCCCTGGGACCAAAGTGGATATCAAAC	﻿DIVMTQSPDSLAVSLGERATINCKSSQSVLFSSTNKNYLAWYQQKPGQPPKLLIYWAATRESGVPDRFSGSGSGTDFTLTISSLQAEDVAVYHCQQYYSTPFTFGPGTKVDIK	28.7733	C3
Cov12m	COV57(vac)	C996	VH3-13	VL3-21	﻿GAGGTGCAGCTGGTGGAGTCTGGGGGAGGCTTGGTCCAACCGGGGGGGTCCCTGAGACTCTCCTGTGTAGCCTCTGGATTCACCTCCACTAACTACGACATGCACTGGGTCCGCCAGGCTCCAGGAAGAGGTCTGCAGTGGGTCTCGAGTATTGGAACTGCTGGTGACACATACTATCCAGGCTCCGTGAGGGGCCGATTCACCATCTCCAGAGAAAATGCCAAGAACTCCTTGGATCTTCAAATGAACAGCCTGAGAGTCGGGGACACGGCTGTTTATTACTGTGCAAGAGGCCAGAGGGGGTATTACGATAGAAGTGGTTATTACTGGGGTTGGAGGGCTTTTGATATTTGGGGCCAAGGGACAATGGTCACCGTCTCTTCAG	﻿EVQLVESGGGLVQPGGSLRLSCVASGFTSTNYDMHWVRQAPGRGLQWVSSIGTAGDTYYPGSVRGRFTISRENAKNSLDLQMNSLRVGDTAVYYCARGQRGYYDRSGYYWGWRAFDIWGQGTMVTVSS	﻿TCCTATGAGCTGACTCAGCCACCCTCGGTGTCAGTGGCCCCAGGACAGACGGCCAGGATTACCTGTGGGGGGAACAACATTGGAAATAAAAGTGTGTATTGGTACCAGCAGAAGCCAGGCCAGGCCCCTGTTCTGGTCGTCTATGATGATAGCGGCCGGCCCTCAGGGATCCCTGAGCGATTCTCTGGCTCCAACTCTGCGAACACGGCCACCCTGACCATCAGCAGGGTCGAAGCCGGGGATGAGGCCGACTATTACTGTCAGGTGTGGGATAATAATAGTGATCAGTTCGGCGGAGGGACCAAGCTGACCGTCCTAG	﻿SYELTQPPSVSVAPGQTARITCGGNNIGNKSVYWYQQKPGQAPVLVVYDDSGRPSGIPERFSGSNSANTATLTISRVEAGDEADYYCQVWDNNSDQFGGGTKLTVL	3.71567	C1/4
Cov 1.3m	COV21	C022	VH4-39	VK1-5	CAGGTGCAGTTGCAGGAGTCGGGCCCAGGACTGGTGAAGCCTTCGGAGACCCTGTCCGTCACTTGCACTGTCTCTGGTGGCTCCATCAGCAGTAGTAGGTACTACTGGGGCTGGATCCGCCAGCCCCCAGGGAAGGGGCTGGAGTGGATTGGGAGTATCTATTATAGTGGGAGCACCTACTACAACCCGTCCCTCAAGAGTCGAGTCACCATATCCGTGGACACGTCCAAGAACCAGTTCTCCCTGAAGCTGAGCTCTGTGACCGCCGCAGACACGGCTGTGTATTACTGTGCGAGACATGCGGCAGCATACTATGATAGAAGTGGTTATTATTTCATCGAATACTTCCAGCACTGGGGCCAGGGCACCCTGGTCACCGTCTCCTCAG	QVQLQESGPGLVKPSETLSVTCTVSGGSISSSRYYWGWIRQPPGKGLEWIGSIYYSGSTYYNPSLKSRVTISVDTSKNQFSLKLSSVTAADTAVYYCARHAAAYYDRSGYYFIEYFQHWGQGTLVTVSS	GACATCCAGATGACCCAGTCTCCTTCCACCCTGTCTGCATCTGTAGGAGACAGCGTCACCATCACTTGCCGGGCCAGTCAGAGTATTAGTAGCTGGTTGGCCTGGTATCAGCAGAAACCAGGGAAAGCCCCTAAGCTCCTGATCTATAAGGCGTCTAGTTTAGAAAGTGGGGTCCCATCAAGGTTCAGCGGCAGTGGATCTGGGACAGAATTCACTCTCACCATCAGCAGCCTGCAGCCTGATGATTTTGCAACTTATTACTGCCAACAGTATAATAATTACCGGTACACTTTTGGCCAGGGGACCAAGCTGGAGATCAAAC	DIQMTQSPSTLSASVGDSVTITCRASQSISSWLAWYQQKPGKAPKLLIYKASSLESGVPSRFSGSGSGTEFTLTISSLQPDDFATYYCQQYNNYRYTFGQGTKLEIK	3.154	C1/4
Cov 1.3m	COV107	C118	VH3-30	VL4-69	CAGGTGCAGCTGGTGGAGTCTGGGGGAGGCGTGGTCCAGCCTGGGAGGTCCCTGAGACTCTCCTGTGCAGCCTCTGGATTCACCTTCAGTAACTATGCTATGCACTGGGTCCGCCAGGCTCCAGGCAAGGGGCTGGAGTGGGTGGCAGTTATATCATATGATGGAAGCAATAAATACTACGCAGACTCCGTGAAGGGCCGATTCACCATCTCCAGAGACAATTCCAAGAACACGCTGTATCTGCAAATGAACAGCCTGAGAGCTGAGGACACGGCTATTTATTACTGTGCGAGTGGATATACTGGCTACGATTATTTTGTGCGGGGGGACTACTACGGTCTGGACGTCTGGGGCCAAGGGACCACGGTCACCGTCTCCTCA	QVQLVESGGGVVQPGRSLRLSCAASGFTFSNYAMHWVRQAPGKGLEWVAVISYDGSNKYYADSVKGRFTISRDNSKNTLYLQMNSLRAEDTAIYYCASGYTGYDYFVRGDYYGLDVWGQGTTVTVSS	CAGCCTGTGCTGACTCAATCGCCCTCTGCCTCTGCCTCCCTGGGAGCCTCGGTCAAGCTCACCTGCACTCTGAGCAGTGGGCACAGCAGCTACGCCATCGCATGGCATCAGCAGCAGCCAGAGAAGGGCCCTCGGTACTTGATGAAGCTTAACACTGATGGCAGCCACAGCAAGGGGGACGGGATCCCTGATCGCTTCTCAGGCTCCAGCTCTGGGGCTGAGCGCTACCTCACCATCTCCAGCCTCCAGTCTGAGGATGAGGCTGACTATTACTGTCAGACCTGGGGCACTGGCATTCTCGTATTCGGCGGAGGGACCAAGCTGACCGTCCTAG	QPVLTQSPSASASLGASVKLTCTLSSGHSSYAIAWHQQQPEKGPRYLMKLNTDGSHSKGDGIPDRFSGSSSGAERYLTISSLQSEDEADYYCQTWGTGILVFGGGTKLTVL	2.66333	C1/4
Cov12m	COV57(vac)	C978	VH1-69	VL1-40	﻿CAGGTGCAGCTGGTGCAGTCTGGGGCTGAGGTGAAGAAGCCTGGGTCCTCGGTGAAGGTCTCCTGCAAGGCTTCTGGAGCCACCTTCAGCAACTATATTATTTCCTGGGTGCGACAGGCCCCTGGACAAGGGCTTGAGTGGATGGGAAGGACCATCCCTCTCCTTGATATTGCAAACTACGCACAGAAATTCCAGGGCAGAGTCACCATAACCGCGGACAAATCCACGCGCATTGTCTACATGCACCTGGGCAGTCTGACATCTGAGGACACGGCCGTCTATTACTGTGCGACAGGAAAGGGGTATAGCAGCTCTTCCGCGGCTTACTACTTTGACCACTGGGGCCAGGGAACCCTGGTCACCGTCTCCTCAG	﻿QVQLVQSGAEVKKPGSSVKVSCKASGATFSNYIISWVRQAPGQGLEWMGRTIPLLDIANYAQKFQGRVTITADKSTRIVYMHLGSLTSEDTAVYYCATGKGYSSSSAAYYFDHWGQGTLVTVSS	﻿CAGTCTGTGCTGACGCAGCCGCCCTCAGTGTCTGGGGCCCCAGGGCAGAGGGTCACCATTTCCTGCACTGGTACCAACTCCAACATCGGGGCAGGTTATGATATACACTGGTACCAGCAGCTTCCAGGAACGGCCCCCAAACTCCTCATCTATGGTAGCAATAATCGGCCCTCAGGGGTCCCTGACCGATTCTCTGGCTCCAAGTCTGGCACCTCAGCCTCCCTGGCCATCACTGGGCTCCAGGCTGAGGATGAAGCTGATTATTACTGCCAGTCCTATGACAGCAGCCTGAGTGGATCGGAGGTGTTCGGCGGCGGGACCAAGTTGACCGTCCTAG	﻿QSVLTQPPSVSGAPGQRVTISCTGTNSNIGAGYDIHWYQQLPGTAPKLLIYGSNNRPSGVPDRFSGSKSGTSASLAITGLQAEDEADYYCQSYDSSLSGSEVFGGGTKLTVL	1.32733	C2/3
Cov12m	COV96(vac)	C1047	VH5-51	VK1D-13	﻿GAGGTGCAGCTGGTGCAGTCTGGAGCAGAGGTGAAAAAGCCCGGGGAGTCTCTGAAGATCTCCTGTAAGGGTTCTGGCTACAGCTTCATCAGTTACTGGATTGTCTGGGTGCGCCAGATGCCCGGCAAAGGCCTGGAGTGGATTGGGATCATCTATCCTGGTGACTCTGACACCATATACAGCCCGTCCTTCCAAGGCCAGGTCACCCTCTCAGCCGACAAGTCCATCAGCACCGCCTACCTGCAGTGGAGCAGCCTGAAGGCCTCGGACACCGCCATCTATTACTGTGCGAAAATGGTGACGTCCGGGACCTCTTACTATGAAACTAGAGGTTATGCTTCGTCGGGCCCCTTTGACAACTGGGGCCAGGGAACCCTGGTCACCGTCTCCTCAG	﻿EVQLVQSGAEVKKPGESLKISCKGSGYSFISYWIVWVRQMPGKGLEWIGIIYPGDSDTIYSPSFQGQVTLSADKSISTAYLQWSSLKASDTAIYYCAKMVTSGTSYYETRGYASSGPFDNWGQGTLVTVSS	﻿GACATCCAGTTGACCCAGTCTCCATCCTCCCTGTCTGCATCTGTAGGAGACAGAGTCACCATCACTTGCCGGGCAAGTCAGGGCATTAGCAGTGCTTTAGCCTGGTATCAACAGAAACCAGGGAAAGCTCCTAAACTCCTGATCTATGATGCCTCCAGTTTGGAAAGTGGGGTCCCATCAAGGTTCAGCGGCAGTGGATCTGGGACAGATTTCACTCTCACCATCAGCAGCCTGCAGCCTGAAGATTTTGCAACTTATTACTGTCAACAGTCTGATAATTTCGGCCCTGGGACCAAAGTGGATATCAA	﻿DIQLTQSPSSLSASVGDRVTITCRASQGISSALAWYQQKPGKAPKLLIYDASSLESGVPSRFSGSGSGTDFTLTISSLQPEDFATYYCQQSDNFGPGTKVDI	4.98567	None
Cov12m	COV57(vac)	C971	VH3-15	VK3-20	﻿GAGGTGCAGCTGGTGGAGTCTGGGGGAGGCTTGGTAAAGCCTGGGGGGTCCCTTAGACTCTCCTGTGCAGCCTCTGGATTCACTTTCAATAACGCCTGGATGACCTGGGTCCGCCAGGCTCCAGGGAAGGGGCTGGAGTGGGTTGGCCGTATTAAAAGCAAAACTGATGGTGGGACAACGGACTACGGTACACCCGCGAAAGGCAGATTCACCATCTCAAGAGATGACTCAAAAAACACGTTGTATCTGCAAATGAAAAGCCTGAGAACCGAGGACACAGCCGTCTATTATTGTACTACAGTAGACGTACAAGGAATTTGGGAGCTGCTAGAGAATGATGCCTTTGATATCTGGGGCCAAGGGACAATGGTCACCGTCTCTTCAG	﻿EVQLVESGGGLVKPGGSLRLSCAASGFTFNNAWMTWVRQAPGKGLEWVGRIKSKTDGGTTDYGTPAKGRFTISRDDSKNTLYLQMKSLRTEDTAVYYCTTVDVQGIWELLENDAFDIWGQGTMVTVSS	﻿GAAATTGTGTTGACGCAGTCTCCAGGCACCCTGTCTTTGTCTCCAGGGGAAAGAGCCACCCTCTCCTGCAGGGCCACTCAGGCTATTAGCAGCACCTACTTAGCCTGGTACCAGCAGAAACCTGGCCAGGCTCCCAGGCTCCTCATCTATGGTGCATTCAGCAGGGCCCCTGGCATCCCAGACAGGTTCAGTGGCAGTGGGTCTGAGACAGACTTCACTCTCACCATCAGCAGACTGGAGCCTGAAGATTTTGCAGTGTATTACTGTCAACAGTCTGATAGGTCACCTTTCACTTTCGGCCCTGGGACCAAAGTGGATATCAAAC	﻿EIVLTQSPGTLSLSPGERATLSCRATQAISSTYLAWYQQKPGQAPRLLIYGAFSRAPGIPDRFSGSGSETDFTLTISRLEPEDFAVYYCQQSDRSPFTFGPGTKVDIK	0.949167	None
Cov12m	COV96(vac)	C1040	VH3-33	VK2-30	﻿CAGGTGCAGCTGGTGGAGTCTGGGGGAGGCGTGGTCCAGCCTGGGAGGTCCCTGAGACTCTCCTGTGCAGCGTCTGGATTCAGCTTCATTAACTATAACATGCACTGGGTCCGCCAGGCTCCAGGCAAGGGGCTGGAGTGGGTGGCAGTTATATGGTATGATGGAAGCAATAAATACTATGCAGACTCCGTGAAGGGCCGATTCACCATCTCCAGAGACAATTCCAAGAACACGCTGTATCTGCAAATGAACAGCCTGAGAGTCGAGGATACGGCTGTTTATTACTGTGCGAGAGACCCGGCTATAACAGAGGCAGAGATTGACTACTGGGGCCAGGGGACCCTGGTCACCGTCTCCTCAG	﻿QVQLVESGGGVVQPGRSLRLSCAASGFSFINYNMHWVRQAPGKGLEWVAVIWYDGSNKYYADSVKGRFTISRDNSKNTLYLQMNSLRVEDTAVYYCARDPAITEAEIDYWGQGTLVTVSS	﻿GATGTTGTGATGACTCAGTCTCCACTCTCCCTGCCCGTCACCCTTGGACAGGCGGCCTCCATCTCCTGCAGGTCTAGTCAAAGCCTCGTACACAGTGATGGAAACACCTACTTGAATTGGTTTCAGCAGAGGCCAGGCCAATCTCCAAGGCGCCTAATTTATAGGGTTTCTAACCGGGACTCTGGGGTCCCAGACAGATTCAGCGCCAGTGGGTCAGGCACTGATTTCACACTGAAAATCAGCAGGGTGGAGGCTGAAGATGTTGGGGTTTATTACTGCATGCAAGGTACACACTGGCCCTGGACGTTCGGCCAAGGGACCAAGGTGGAAATCAAAC	﻿DVVMTQSPLSLPVTLGQAASISCRSSQSLVHSDGNTYLNWFQQRPGQSPRRLIYRVSNRDSGVPDRFSASGSGTDFTLKISRVEAEDVGVYYCMQGTHWPWTFGQGTKVEIK	2.08433	C3
Cov12m	COV96(vac)	C1049	VH5-51	VL1-44	﻿GAGGTGCAGCTGGTGCAGTCTGGAGCAGAGGTGAAAAAGCCCGGGGAGTCTCTGAAGATCTCCTGTAAGAGCTCTGGATACAGTTTTATCAGCCACTGGATCGGCTGGGTGCGCCAGATGCCCGGGAAAGGCCTGGAGTGGATGGGGATCATCTGGCCTGGTGACTCTGATACCAGATACAGTCCGTCCTTCCAAGGCCAGGTCACCATCTCAGTCGACAAGTCCATCACCACCGTCTACCTGCAGTGGAGCAGCCTGAAGGCCGCGGACACCGCCATGTATTACTGTGCGAGACGTGGGTCAAGTTGGGAGGTGGACTACTGGGGCCAGGGAACCCTGGTCACCGTCTCCTCAG	﻿EVQLVQSGAEVKKPGESLKISCKSSGYSFISHWIGWVRQMPGKGLEWMGIIWPGDSDTRYSPSFQGQVTISVDKSITTVYLQWSSLKAADTAMYYCARRGSSWEVDYWGQGTLVTVSS	﻿CAGTCTGTGCTGACTCAGCCACCCTCAGCGTCTGGGACCCCCGGGCAGAGGGTCACCATCTCTTGTTCTGGAAGCAGCTCCAACATCGGCAGTAATACTGTAAACTGGTACCTGCAGCTCCCAGGAACGGCCCCCAAACTCCTCATCTATGGTAATGATCAGCGGCCCTCAGGGGTCCCTGACCGATTCTCTGGCTCCAAGTCTGGCACCTCAGCCTCCCTGGCCATCAGTGGGCTCCAGTCTGAGGATGAGGCTGACTATTACTGTGCAGCATGGGATGACAGGCTGAATGGTTATGTCTTCGGAACTGGGACCACGGTCACCGTCCTAG	﻿QSVLTQPPSASGTPGQRVTISCSGSSSNIGSNTVNWYLQLPGTAPKLLIYGNDQRPSGVPDRFSGSKSGTSASLAISGLQSEDEADYYCAAWDDRLNGYVFGTGTTVTVL	2.354	None
Cov12m	COV57(vac)	C963	VH1-69	VL1-40	﻿CAGGTGCAGCTGGTGCAGTCTGGGGCTGAGGTGAAGAAGCCTGGGTCCTCGGTGAGGGTCTCTTGCAAGGCTTCTGGAGGCACCTTCAGCAGTTTTACTATCACCTGGGTGCGACAGGCCCCTGGACAAGGGCTTGAGTGGATGGGAAGGATCATCCCTAATCTTAATATACCCAATTACGCACAGAGATTCCAGGGCAGAATCACAATTACCGCGGAGAAATCCACGAGCACAGCCTACCTGGAGCTGAGCAGCCTGAGATCTGAGGACACGGCCGTATATTATTGTGCGAGAGGGGTCGGATATAGTGGAAGCGGGTCAAACTGGTACTTCGATCTCTGGGGCCGTGGCACCCTGGTCACCGTCTCCTCAG	﻿QVQLVQSGAEVKKPGSSVRVSCKASGGTFSSFTITWVRQAPGQGLEWMGRIIPNLNIPNYAQRFQGRITITAEKSTSTAYLELSSLRSEDTAVYYCARGVGYSGSGSNWYFDLWGRGTLVTVSS	﻿CAGTCTGTGCTGACGCAGCCGCCCTCAGTGTCTGGGGCCCCAGGGCAGAGGGTCACCATCTCCTGCACTGGGAGCAGCTCCAACATCGGGGCAGGTTATGATGTACACTGGTACCAGCAACTTCCAGGAACAGCCCCCAAACTCCTCATCTCTGGTCACATCAATCGGCCCTCAGGGGTCCCTGACCGATTCTCTGGCTCCACGTCTGGCACCTCAGCCTCCCTGGCCATCACTGGGCTCCAGGCTGAGGATGAGGCTGATTATTACTGCCAGTCTTATGACAGCAGCCTGAGTGATTCGGTGTTCGGCGGAGGGACCAAGCTGACCGTCCT	﻿QSVLTQPPSVSGAPGQRVTISCTGSSSNIGAGYDVHWYQQLPGTAPKLLISGHINRPSGVPDRFSGSTSGTSASLAITGLQAEDEADYYCQSYDSSLSDSVFGGGTKLTV	0.653467	C2/3
Cov12m	COV96(vac)	C1034	VH4-39	VK1-39	﻿CAGCTGCAGCTGCAGGAGTCGGGCCCAGGACTGGTGAAGCCTTCGGAGACCCTGTCCCTCACCTGCACTGTCTCTGGTGGCTCCGTCAGCAGTAATAATCACTACTGGGGCTGGATCCGCCAGCCCCCAGGGAAGGGGCTGGAGTGGATTGGGAGTATCTCTTCTAGTGGGAGCACCCACCACAACCCGTCCCTCAGGAGTCGAGTCACCATATCCGTAGACACGTCGAAGAACCACTTCTCCCTGAAGCTGAACTCTGTGACCGCCACTGACACGGCTGTGTATTACTGTGCGAGAGTGGATAGCAGTGGCTGGTACACGGGGGATGTTTTTGATGTCTGGGGCCAAGGGACAATGGTCACCGTCTCTTCAG	﻿QLQLQESGPGLVKPSETLSLTCTVSGGSVSSNNHYWGWIRQPPGKGLEWIGSISSSGSTHHNPSLRSRVTISVDTSKNHFSLKLNSVTATDTAVYYCARVDSSGWYTGDVFDVWGQGTMVTVSS	﻿GACATCCAGATGACCCAGTCTCCATCCTCCCTGTCTGCATCTGTAGGAGACAGAGTCACCATCACTTGCCGGGCAAGTCAGACCATTAACAACTATTTAAATTGGTATCAACAGAAACCAGGGAAACCCCCTAAGCTCCTGATCTATGCTGCATTCAGTTTGCACAGTGGGGTCCCATCAAGGTTCAGTGGCAGTAGATCTGGGACAGATTTCACTCTCACCATCAGTAGTCTGCAACCTGAAGATTTTGCAACTTACTACTGTCAACACAGTTACAGTACGATGTGCAGTTTTGGCCAGGGGACCAAGCTGGAGATCAAAC	﻿DIQMTQSPSSLSASVGDRVTITCRASQTINNYLNWYQQKPGKPPKLLIYAAFSLHSGVPSRFSGSRSGTDFTLTISSLQPEDFATYYCQHSYSTMCSFGQGTKLEIK	1.981	None
Omi-BT	C023	B1032	VH3-9	VL3-21	GAAGTGCAGCTGGTGGAGTCTGGGGGAGGCTTGGTACAGCCTGGCAGGTCCCTGAGACTCTCCTGTGAAGCCTCTGGATTCACCTTTGAGGATTTTGCCATGCACTGGGTCCGGCAAGCTCCAGGGAAGGGCCTGGAGTGGGTCTCAGGTGTTAGTTGGAATAGCGGTACCATAGGATATGGGGACTCTGTGAAGGGCCGATTCATCATCATCAGAGACAACGCCAAGAACTCCGTGTATCTGCAAATGAACAGTCTGAGACCTGAGGACACGGCCTTCTATTACTGTGTAAAAGATATGGCTACATATTACAAGGATATTAGTGGGACATATGGTATGGACGTCTGGGGCCAAGGGACCACGGTCACTGTCTCCTCA	EVQLVESGGGLVQPGRSLRLSCEASGFTFEDFAMHWVRQAPGKGLEWVSGVSWNSGTIGYGDSVKGRFIIIRDNAKNSVYLQMNSLRPEDTAFYYCVKDMATYYKDISGTYGMDVWGQGTTVTVSS	﻿TCCTATGAGCTGACACAGACACCCTCGGTGTCAGTGGCCCCAGGACAGACGGCCAGGATTACCTGTGTGGGAAACAACATTGGAAGTGAAAGTGTGCACTGGTACCAGCAGAAGTCAGGCCGGGCCCCAGTGCTGGTCGTCTATGATGATAGCGACCGGCCCTCAGGGATCCCTGAGCGATTCTCTGGCTCCACCTCTGGGACCACGGCCACCCTGATCATCAACAGGGTCGAGGCCGGGGATGAGGCCGGCTACTACTGTCAGGTGTGGGATGCTAGTAGTGATCATGTGGTTTTCGGCGGAGGGACCAAGCTGACCGTCCTAG	SYELTQTPSVSVAPGQTARITCVGNNIGSESVHWYQQKSGRAPVLVVYDDSDRPSGIPERFSGSTSGTTATLIINRVEAGDEAGYYCQVWDASSDHVVFGGGTKLTVL	0.5201	C2/3
Omi-BT	C023	B1037	VH1-69	VK3-20	﻿CAGGTGCAGCTGGTGCAGTCTGGGGCTGAGGTGAAGAAGCCTGGGTCCTCGGTGAAGGTCTCCTGCAAGGCTTCTGGAGACACCTTCATCAGTTATGCTATCACCTGGGTGCGACAGGCCCCTGGACAAGGGCTTGAGTGGATGGGAAGGATCATCCCTATCCTTGGTGTAGCAGACTACGCACCGAAGTTCCAGGGCAGAGTCACGATTACCGCGGACAAGTCCACGAGCACAGCCTACATGGAACTGAGCAGCCTGAGATCTGAGGACACGGCCGTGTTTTACTGTGCGAGTTGGCGGGGACGTGAATATAATGGCTACGATTGGACGGGACCAACAAGGGGCTTTGACTCTTGGGGCCAGGGAACCCTGGTCACCGTCTCCTCAG	QVQLVQSGAEVKKPGSSVKVSCKASGDTFISYAITWVRQAPGQGLEWMGRIIPILGVADYAPKFQGRVTITADKSTSTAYMELSSLRSEDTAVFYCASWRGREYNGYDWTGPTRGFDSWGQGTLVTVSS	﻿GAAATTGTGTTGACGCAGTCTCCAGGCACCCTGTCTTTGTCTCCAGGGGAAAGAGCCACTCTCTCCTGCAGGGCCAGTCAGAGTGTTAGCAGCAGCTACTTAGCCTGGTACCAGCAGAAACCTGGCCAGGCTCCCAGGCTCCTCATCTATGGTGCATCCAGCAGGGCCACTGGCATCCCAGACAGGTTCAGTGGCAGTGGGTCTGGGACAGACTTCACTCTCACCATCAGCAGACTGGAGCCTGAAGATTTTGCAGTGTATTACTGTCAGCAGTATGATAGCTCACCGTGGACGTTCGGCCAAGGGACCAAGGTGGAAATCAAAC	EIVLTQSPGTLSLSPGERATLSCRASQSVSSSYLAWYQQKPGQAPRLLIYGASSRATGIPDRFSGSGSGTDFTLTISRLEPEDFAVYYCQQYDSSPWTFGQGTKVEIK	3.21233	C1/4
Omi-BT	B048	B2058	VH3-53	VK1-39	﻿GAGGTGCAGCTGGTGGAGTCTGGAGGAGGCTTGATCCAGCCTGGAGGGTCCCTGAGACTCTCCTGTGCGGCCTCTGGGCTCACCGTCAGTAGCAACTACATGAGCTGGGTCCGCCAGGCTCCAGGGAAGGGGCTGGAGTGGGTCTCAGTTATTTATCCCGGTGGAAGCACATTCTACGCAGACTCCGTGAAGGGCCGATTCACCATCTCCAGAGACAATTCCAAGAACACGCTTTATCTTCAACTGAACAGCCTGAGAGCCGACGACACGGCCGTGTATTTCTGTGCGAGAGGAGATGGCTACACTGACTACTACTACGGTTTGGACGTCTGGGGCCAAGGGACCACGGTCACCGTCTCCTCAG	﻿EVQLVESGGGLIQPGGSLRLSCAASGLTVSSNYMSWVRQAPGKGLEWVSVIYPGGSTFYADSVKGRFTISRDNSKNTLYLQLNSLRADDTAVYFCARGDGYTDYYYGLDVWGQGTTVTVSS	﻿GACATCCAGTTGACCCAGTCTCCATCCTCCCTGTCTGCATCTGTAGGAGACAGAGTCACCATCACCTGCCGGGCAAGTCAGAGCATTAGCAGCTATTTAAATTGGTATCAGCAAAAACCAGGGAAAGCCCCTAAGCTCCTGATCTATGCTGCATCCAGTCTGCAAAGTGGGGTCCCATCAAGGTTCAGTGGCAGTGGATCTGGGACAGATTTCACTCTCACCATCAGCAGTCTGCAACCTGAAGATTTTGCAACTTACTACTGTCAACAGAGGGGGTTCGGCCAAGGGACCAAGGTGGAAATCAAAC	﻿DIQLTQSPSSLSASVGDRVTITCRASQSISSYLNWYQQKPGKAPKLLIYAASSLQSGVPSRFSGSGSGTDFTLTISSLQPEDFATYYCQQRGFGQGTKVEIK	1.022	C1/2
Omi-BT	C030	B2006	VH5-51	VK1-5	﻿GAGGTGCAGCTGGTGCAGTCTGGAGCAGAGGTGAAAAAGCCGGGGGAGTCTCTGAAGATCTCCTGTAAAGGTTTTGGCAGCAGTTTTACCAACTACTGGATCGGCTGGGTGCGCCAGATGCCCGGGAAAGGCCTGGAGTGGATGGGGAGCGTCTATGCCGGTGACTCTGATACCAGATATAGTCCGTCCTTCCAAGGCCAGGTCACCGTGTCAGCCGACAAGTCCATCACCACCGCCTACCTACAATGGACCAGCCTAAAGGCCTCGGACACCGCCATGTATTTCTGTGCGCGGGCCAGTCAGGGGAACTACTTTGACTTCTGGGGCCAGGGAACCCTGGTCACCGTCTCCTCAG	﻿EVQLVQSGAEVKKPGESLKISCKGFGSSFTNYWIGWVRQMPGKGLEWMGSVYAGDSDTRYSPSFQGQVTVSADKSITTAYLQWTSLKASDTAMYFCARASQGNYFDFWGQGTLVTVSS	﻿GACATCCAGATGACCCAGTCTCCTTCCACCCTGTCTGCATCTGTAGGAGACAGAGTCACCATCACCTGCCGGGCCAGTCAGAGTATTAGTAGGTGGTTGGCCTGGTATCAGCAGAAACCAGGAAAAGCCCCTAAGCTCCTGATCTATGATGCCTCCATTTTGGAAAGTGGGGTCCCCTCAAGGTTCAGCGGCAGTGGATCTGGGACAGATTTCACTCTCACCATCAGCAGCCTGCAGCCTGATGATTATGCAACTTATTACTGCCAACAATTTTATAGTAATTTGTACACTTTTGGCCAGGGGACCAAGCTGGAGATCAAAC	﻿DIQMTQSPSTLSASVGDRVTITCRASQSISRWLAWYQQKPGKAPKLLIYDASILESGVPSRFSGSGSGTDFTLTISSLQPDDYATYYCQQFYSNLYTFGQGTKLEIK	0.582333	None
Omi-BT	C023	B1030	VH1-46	VL1-44	CAGGTGCAGCTGGTGCAGTCTGGGGCTGAGGTGAAGAAGCCTGGGGCCTCAGTGAGGGTTTCCTGCAAGGCATCTGGATACACCTTCACCAGCTACTATATGCACTGGGTGCGACAGGCCCCTGGACAAGGGCTTGAGTGGATGGGAATAATCAACCCTAGTGATGGTGGCGCAAGCTACGCACAGAAGTTCCAGGGCAGAGTCACCATGACCAGTGACACGTCCACGAGCACAGTCTACATGGAGTTGAGCAGCCTGAGATCTGAGGACACGGCCGTGTATTACTGTGCGAGGGCTCTGCGTCACCATAGCAGTGGCTGGTACTCGGCGTTGGACTTCCAGCACTGGGGCCAGGGCACCCTGGTCACCGTCTCCTCAG	QVQLVQSGAEVKKPGASVRVSCKASGYTFTSYYMHWVRQAPGQGLEWMGIINPSDGGASYAQKFQGRVTMTSDTSTSTVYMELSSLRSEDTAVYYCARALRHHSSGWYSALDFQHWGQGTLVTVSS	﻿CAGTCTGTGCTGACGCAGCCACCCTCAGCGTCTGGGACCCCCGGGCAGAGGGTCACCATCTCTTGTTCTGGAAGCAGCTCCAACATCGGAAGTAATCCTGTAAACTGGTATCAGCAGCTCCCAGGAACGGCCCCCAGACTCCTCATCTATAGTAATAATCAGCGGCCCTCAGGGGTCCCTGACCGATTCTCTGGCTCCAAGTCTGGCACCTCAGCCTCCCTGGCCATCAGTGGGCTCCAGTCTGAGGATGAGGCTGATTATTACTGTGCAGCATGGGATGACAGCCTTTATGTCTTCGGAACTGGGACCAAGGTCACCGTCCTAGG	QSVLTQPPSASGTPGQRVTISCSGSSSNIGSNPVNWYQQLPGTAPRLLIYSNNQRPSGVPDRFSGSKSGTSASLAISGLQSEDEADYYCAAWDDSLYVFGTGTKVTVL	5.06433	C3
Omi-BT	C023	B1002	VH1-69	VL2-23	﻿CAGGTGCAGCTGGTGCAGTCTGGGGCTGAGGTGAAGAAGCCTGGGTCCTCGGTGAAGGTCACCTGCAGGGCTTCTGGAGGCACCTTCAGCAACTTGGCTATCAGCTGGGTGCGACAGGCCCCTGGACAAGGGCTTGAGTGGATGGGAAGTATCATCCCGATGTTTACTATATCAAACTACGCACAGAAATTGAAGGGCAGAGTCACAATTACCGCGGACAAATCCACCAGCACAGCCTACATGGAGCTGAGCAGCCTGAGATCTGGGGACACGGCCGTGTACTTTTGTGCGAGTCTTGGGAGCAATATTACTGTGGTTCGGGGGGCTCCCATAACAGATCACCACTTTCACTACTGGGGCCAGGGAACCCTGGTCACCGTCTCCTCAGC	QVQLVQSGAEVKKPGSSVKVTCRASGGTFSNLAISWVRQAPGQGLEWMGSIIPMFTISNYAQKLKGRVTITADKSTSTAYMELSSLRSGDTAVYFCASLGSNITVVRGAPITDHHFHYWGQGTLVTVSS	﻿CAGTCTGCCCTGACTCAGCCTGCCTCCGTGTCTGGGTCTCCTGGACAGTCGGTCACCATCTCCTGCACTGGAACCAGCAGTGATGTTGGGACTTATAACCTTGTCTCCTGGTACCAACAACACCCAGGCAAGGCCCCCAAACTCATGATTTATGAGGTCAGTAAGCGGCCCTCAGGGGTTTCTAATCGCTTCTCTGGCTCCAAGTCTGGCAACACGGCCTCCCTGACAATTTCTGGGCTCCAGGCTGAGGACGAGGCTGACTATTACTGCTGCTCATATGCAGCTAGTAGCACCACCCATTGGGTGTTCGGCGGAGGGACCAAGCTGGCCGTCCT	QSALTQPASVSGSPGQSVTISCTGTSSDVGTYNLVSWYQQHPGKAPKLMIYEVSKRPSGVSNRFSGSKSGNTASLTISGLQAEDEADYYCCSYAASSTTHWVFGGGTKLAV	0.732	C1/2
Omi-BT	C030	B2014	VH1-46	VL1-40	﻿CAGGTGCAGCTGGTGCAGTCTGGGGCTGAGTTGAAGAGGCCTGGGGCCTCAGTGAAGGTTTCCTGCAAGGCTTCTGGATACACCTTCAGCGACTACCATATGAACTGGGTGCGACAGGCCCCCGGACAAGGGCTTGAGTGGATGGGAATAATCAACCCTAGTGGTGGTGGCGCAAGCTACCCACAGAAGTTCCAGGGCAGAGTCACCATGACCAGGGACACGTCCACGAGCACAGTCTTCATGCAACTGAACAGCCTGACATATGAAGACACGGCCGTTTATTATTGTGCGAGAGGCACACCCCCTAGCCGTGGCTGGTATGGGGGCTTTGACAATTGGGGCCAGGGAACCCTGGTCACCGTCTCCTCAG	﻿QVQLVQSGAELKRPGASVKVSCKASGYTFSDYHMNWVRQAPGQGLEWMGIINPSGGGASYPQKFQGRVTMTRDTSTSTVFMQLNSLTYEDTAVYYCARGTPPSRGWYGGFDNWGQGTLVTVSS	﻿CAGTCTGTGCTGACTCAGCCGCCCTCAGTGTCTGGGGCCCCAGGGCAGAGGATCACCATCTCCTGCACTGGGAGCACCTCCAACATCGGGGCGGGTTATGATGTGCAGTGGTACCAGCAGCTTCCAGGAACAGCCCCCAAACTCCTCATCTTTGATAACAACAATCGCCCCTCAGGGGTCCCTGACCGATTCTCTGGCTCCAAGTCTGGCACCTCAGCCTCCCTGGCCATCACTGGTCTCCAGGCTGAGGATGAGGCTGATTATTACTGCCAGTCCTTTGACAGTACCCTGAGTGGTTCGACTTTTGTCTTCGGACCTGGGACCAAGGTCACCGTCCTAG	﻿QSVLTQPPSVSGAPGQRITISCTGSTSNIGAGYDVQWYQQLPGTAPKLLIFDNNNRPSGVPDRFSGSKSGTSASLAITGLQAEDEADYYCQSFDSTLSGSTFVFGPGTKVTVL	1.237	C3
Omi-BT	C023	B1011	VH1-46	VK1-33	CAGGTGCAGCTGGTGCAGTCTGGGGCTGAGGTGAAGAAGCCTGGGGCCTCAGTGAAGGTTTCCTGCAAGGCATCTGGATACACTTTCATCAGCTACTATACGCACTGGGTGCGACAGGCCCCCGGACAAGGGCTTGAGTGGATGGGAATAATCAACCCTAGTGATGGTTACACAAGCTACGCACAGAAATTCCAGGGCAGAGTCACCATGACCAGGGACACGTCCGCGAGCACAGTCTACATGGAGCTGAGCAGCCTGAGATCTGAGGACACGGCCGTGTATTACTGTGCGAGAGATTCGAGTATTGCAGCTCGAGTAGTCGCCTGGGGCCAGGGAACCCTGGTCACCGTCTCCTCAG	QVQLVQSGAEVKKPGASVKVSCKASGYTFISYYTHWVRQAPGQGLEWMGIINPSDGYTSYAQKFQGRVTMTRDTSASTVYMELSSLRSEDTAVYYCARDSSIAARVVAWGQGTLVTVSS	GACATCCAGATGACCCAGTCTCCATCCTCCCTGTCTGCATCCGTAGGAGACAGAGTCACCATCACTTGCCAGGCGAGTCAGGACATTTACAATTATTTAAATTGGTATCAGCAGAAACCAGGGAAAGCCCCTAAGCTCCTGATCTTCGATGCAATTAACTTGGAAACAGGGGTCCCATCAAGGTTCAGTGGAAGTGGATCTGGGACAGATTTTACTTTCACCATCAGCAGCCTGCAGCCTGAAGATATTGCAACATATTACTGTCAACAGCATGATAATCTCCCGTACTCTTTTGGCCAGGGGACCAAGCTGGAGATCAAAC	DIQMTQSPSSLSASVGDRVTITCQASQDIYNYLNWYQQKPGKAPKLLIFDAINLETGVPSRFSGSGSGTDFTFTISSLQPEDIATYYCQQHDNLPYSFGQGTKLEIK	0.893333	C2/3	Same clone as B1012
Omi-BT	C023	B1012	VH1-46	VK1-33	CAGGTGCAGCTGGTGCAGTCTGGGGCTGAGGTGAAGAAGCCTGGGGCCTCAGTGAAGGTTTCCTGCAAGGCATCTGGATACACTTTCATCAGCTACTATACGCACTGGGTGCGACAGGCCCCCGGACAAGGGCTTGAGTGGATGGGAATAATCAACCCTAGTGATGGTTACACAAGCTACGCACAGAAATTCCAGGGCAGAGTCACCATGACCAGGGACACGTCCGCGAGCACAGTCTACATGGAGCTGAGCAGCCTGAGATCTGAGGACACGGCCGTGTATTACTGTGCGAGAGATTCGAGTATTGCAGCTCGAGTAGTCGCCTGGGGCCAGGGAACCCTGGTCACCGTCTCCTCAG	QVQLVQSGAEVKKPGASVKVSCKASGYTFISYYTHWVRQAPGQGLEWMGIINPSDGYTSYAQKFQGRVTMTRDTSASTVYMELSSLRSEDTAVYYCARDSSIAARVVAWGQGTLVTVSS	GACATCCAGATGACCCAGTCTCCATCCTCCCTGTCTGCATCTGTAGGCGACAGAGTCACCATCACTTGCCAGGCGAGTCAGGACATTGGCAACTATTTAAATTGGTATCAGCAGAAACCAGGGAAAGCCCCTAAACTCCTGATCTTCGATGCATCCAATTTGGAAGCAGGGGTCCCATCAAGGTTCAGTGCAAGTGGATCTGGGACAGATTTTACTTTCGCCATCAGCAGCCTGCAGCCTGAAGATATTGCAGCATATTACTGTCAACAGCATGATGATCTCCCGTACAGTTTTGGCCAGGGGACCACCCTGGAGATCAAAC	DIQMTQSPSSLSASVGDRVTITCQASQDIGNYLNWYQQKPGKAPKLLIFDASNLEAGVPSRFSASGSGTDFTFAISSLQPEDIAAYYCQQHDDLPYSFGQGTTLEIK	0.571967	C2/3	Same clone as B1011
Omi-BT	C023	B1034	VH1-46	VK1-33	CAGGTGCAGCTGGTGCAGTCTGGGTCTGAGGTGAAGAAGCCTGGGGCCTCAGTGAAGGTTTCCTGCAAGGCATCTGGAAACACTTTCATCACTTACTACACGCACTGGGTGCGACAGGCCCCTGGACAAGGGCTTGAGTGGATGGGAGTAATCAAGCCTAGTGATGGTTACACAAACTACGCACAGAAATTCCAGGGCAGAGTCACCATGACCAGGGACACGTCCGCGAGCACAGTCTACATGGAGCTGAGCAGCCTGACATCTGACGACACGGCCGTGTATTACTGTGCGAGAGATTCGAGTATTGCAGCTCGAGTAGTCGACTGGGGCCAGGGAACCCTGGTCACCGTCTCCTCAG	QVQLVQSGSEVKKPGASVKVSCKASGNTFITYYTHWVRQAPGQGLEWMGVIKPSDGYTNYAQKFQGRVTMTRDTSASTVYMELSSLTSDDTAVYYCARDSSIAARVVDWGQGTLVTVSS	GACATCCAGATGACCCAGTCTCCATCCTCCCTGTCTGCATCTGTAGGAGACAGAGTCACCATCACTTGCCAGGCGAGTCAGGACATTTACAATTATTTGAATTGGTATCAACAGAAACCAGGGAAAGCCCCTAAGCTCCTGATCTTCGATGCAATCAATTTGGAAACGGGGGTCCCATCAAGGTTCAGTGGAAGTGGATCTGGGACAGATTTTACTCTCACCATCAGCAGCCTGCAGCCTGAAGATATTGCGACATATTATTGTCAACAGCATGATAATCTCCCGTACTCTTTTGGCCAGGGGACCAAGCTGGAGATCAAAC	DIQMTQSPSSLSASVGDRVTITCQASQDIYNYLNWYQQKPGKAPKLLIFDAINLETGVPSRFSGSGSGTDFTLTISSLQPEDIATYYCQQHDNLPYSFGQGTKLEIK	0.734	C2/3
Omi-BT	C023	B1026	VH1-58	VK3-20	﻿CAAATGCAGCTGGTGCAGTCTGGGCCTGAGATAAAGAAGCCTGGGACCTCAGTGAAGGTCTCCTGCAAGGCCTCTGGATTCACCTTTAGTAACTCTGCTGTGCAGTGGGTGCGACAGGCTCGTGGACAACGCCTTGAGTGGATAGGATGGATCGTCGTTGGCAGTGGTGACCCAAACTACGCACAGAAGTTCCAGGAAAGAGTCACCCTTACCAGGGACATGTCCACAAGCACAGCCTACATGGAGCTGAGCAGCCTGAGATCCGAGGACACGGCCGTGTATTACTGTGCGACAAATCATTGTAGTAGAACCATCTGCTCTGATGGTTTTGATATCTGGGGCCAAGGGACAGTGGTCACCGTCTCTTCAG	QMQLVQSGPEIKKPGTSVKVSCKASGFTFSNSAVQWVRQARGQRLEWIGWIVVGSGDPNYAQKFQERVTLTRDMSTSTAYMELSSLRSEDTAVYYCATNHCSRTICSDGFDIWGQGTVVTVSS	﻿GAAATTGTGTTGACGCAGTCTCCAGTCTCCCTGTCTTTGTCTCCAGGGGAAAGAGCCACCCTCTCCTGCAGGGCCAGTCAGACTGTTAGAAGCAGCTACTTTGTCTGGTACCAGCAGAAACTTGGCCAGGCTCCCAGGCTCCTCATCTATAGTGCATCCAGCAGGGCCGCTGGCATCCCAGACAGGTTCAGTGGCAGTGGGTCTGGGACAGACTTCACTCTCACCATCAGCAGACTGGAGCCTGAAGATTTTGCAGTTTATTACTGTCAGCAGTATGGTAGCTCACCGTGGACGTTCGGCCAAGGGACCAAGGTGGAAATCAAAC	EIVLTQSPVSLSLSPGERATLSCRASQTVRSSYFVWYQQKLGQAPRLLIYSASSRAAGIPDRFSGSGSGTDFTLTISRLEPEDFAVYYCQQYGSSPWTFGQGTKVEIK	11.9667	C1/2
Omi-BT	B048	B2064	VH1-69	VK1-39	﻿CAGGTGCAGCTGGTGCAGTCTGGGGCTGAGGTGAAGAAACCTGGGTCCTCGGTGAACGTCTCCTGCAAGGCTTCTGGAGGCACCCTCAATATCTATACATTCAGCTGGGTGCGACAGGCCCCTGGACAAGGGCTTGAGTGGGTGGGAACGATCGTCCCTCTTGTTGGTAAAGCAAATTACCCACACAAGTTTCAGGGCAGAGTCACCATTACCGCGGACAAATCCACGAGTACAGTCAACATGGAGCTGAGCAGCCTGAGATCTGAGGACACGGCCGTGTATTATTGTGCGAGTGAGGTCTTGGATAACCTTAGAGATGGCTACAACTTCTGGGGCCAGGGAACCCTGGTCACCGTCTCCTCAG	﻿QVQLVQSGAEVKKPGSSVNVSCKASGGTLNIYTFSWVRQAPGQGLEWVGTIVPLVGKANYPHKFQGRVTITADKSTSTVNMELSSLRSEDTAVYYCASEVLDNLRDGYNFWGQGTLVTVSS	﻿GACATCCAGATGACCCAGTCTCCATCCTCCCTGTCTGCATCTGTAGGAGACAGAGTCACCATCACTTGTCGGGCAAGTCAGAGCGTTAGCAGCTATTTAAATTGGTATCAGCAGAAACCAGGGAAAGCCCCTAAGCTCCTCATCTATGCTGTATCCAGTTTGCAAAGTGGGGTCCCATCAAGGTTCAGTGGCAGTGGATCTGGGACAGATTTCACTCTCACCATCAGCAGTCTGCAACCTGAAGATTTTGCAACTTACTACTGTCAACAGACTTACAATACCCTCACTTTCGGCGGAGGGACCAAGGTGGAGATCAAAC	﻿DIQMTQSPSSLSASVGDRVTITCRASQSVSSYLNWYQQKPGKAPKLLIYAVSSLQSGVPSRFSGSGSGTDFTLTISSLQPEDFATYYCQQTYNTLTFGGGTKVEIK	0.866333	C2/3
