## Supplementary Data 4 for "Epistasis lowers the genetic barrier to SARS-CoV-2 neutralizing antibody escape"

### Sheet: Infection at 1μg ml-1
					Substitution
	Order	Cohort	mAb	Variant	None	E340D	T345A	R346W	N354T	Y369F	F375S	P384Q	R408G	G413R	D420N	L441Q	K444N	S446N	Y449D	N450K	L452R	N460K	G482E	F486S	N487D	F490S	P499S	G504D
	1	3x Vax.	C2488	Wuh	0.0209338	0.0241045	0.0803573	0.032695	0.0193088	0.0162747		0.0144373	0.0210661	0.0207318	0.0235217	0.0491067	0.176148	0.0221652	0.00738514	0.0196123	0.0373179	0.0184361	0.00804526	0.0141073	0.018945	0.0210224	0.0284317	0.00743851
	1	3x Vax.	C2488	BA1	0.0220772		0.0686963	0.0480885	0.0287844	0.0179942	0.072069				0.0291701	0.208125	0.92452	0.023839	0.0247639	0.00803778	0.0216299	0.032199		0.0268819	0.0181553	0.0346834
	1	3x Vax.	C2488	BA2	0.00206116		0.156991	0.0868179	0.00359488	0.00615251	0.00510982				0.00109267	0.344784	0.537604	0.00295965	0.00340548	0.00124375	0.00338459	0.00125581		0.00224105	0.000958301	0.00199516
	1	3x Vax.	C2588	Wuh	0.00307242	0.0032509	0.0113947	0.00489963	0.00344654	0.00266875		0.00255317	0.00345338	0.00832485	0.00655032	0.00303051	0.00357205	0.00376907	0.00465538	0.0044837	0.0054991	0.00433749	0.00279245	0.00821856	0.00647833	0.0275821	0.00513982	0.00433669
	1	3x Vax.	C2588	BA1	0.000691704		0.00140447	0.00393228	0.00163534	0.00622613	0.00168228				0.00154485	0.000767289	0.00212484	0.00112314	0.000833331	0.000332863	0.944745	0.00371295		0.00255732	0.00302417	0.84784
	1	3x Vax.	C2588	BA2	0.000101143		0.000207239	0.00127701	0.000649692	0.000821373	0.000485327				0.000329241	8.40479e-05	0.000450742	8.39038e-05	7.84459e-05	0.000123182	0.907293	7.51781e-05		0.000676833	0.000244636	0.894822
	1	3x Vax.	C2593	Wuh	0.00279443	0.00596654	0.017659	0.0069021	0.00444417	0.00421728		0.00334497	0.00589992	0.00790218	0.00694792	0.00322581	0.00479785	0.00447539	0.00497007	0.00495525	0.00286136	0.00461326	0.00196313	0.969499	0.0637241	0.00541228	0.00836647	0.00545521
	1	3x Vax.	C2593	BA1	0.00471289		0.00483674	0.00720837	0.00491622	0.00670479	0.0187953				0.00321759	0.00210194	0.0035078	0.00286032	0.00219649	0.000601538	0.00314643	0.00718731		0.904615	0.880683	0.00467914
	1	3x Vax.	C2593	BA2	0.000390363		0.00026021	0.00270712	0.000265219	0.000594185	0.000824261				0.000196024	9.00107e-05	0.000264831	0.000351456	0.000262449	0.000733882	0.000859315	9.54047e-05		0.946305	1.03838	0.000146643
	1	3x Vax.	C2606	Wuh	0.0077805	0.0134314	0.0567791	0.017135	0.0091027	0.0119412		0.00389069	0.00853198	0.0183084	0.0212214	0.0097141	0.0137205	0.00787232	0.00672544	0.619693	0.030755	0.0106817	0.00486372	0.0095367	0.0152663	0.00967499	0.00907814	0.0051203
	1	3x Vax.	C2606	BA1	0.00424437		0.00685787	0.411285	0.00713992	0.00778807	0.0254062				0.00848697	0.00449036	0.876256	0.00522404	0.00214918	0.920747	0.489957	0.0136766		0.00573487	0.00602656	0.0115217
	1	3x Vax.	C2606	BA2	0.000749853		0.00209438	0.0154819	0.00117873	0.000597736	0.00150492				0.00107891	0.000812293	0.000824001	0.000733552	0.000106976	0.736413	0.190616	0.00041865		0.000616076	0.000202793	0.000271646
	1	3x Vax.	C2655	Wuh	0.00411778	0.00665813	0.0171893	0.00864201	0.00362539	0.00408373		0.00299192	0.00388285	0.00796306	0.00812575	0.00330582	0.00730869	0.00429338	0.00712577	0.00675827	0.00441853	0.00600198	0.00257559	0.827934	0.0170989	0.00624464	0.0112346	0.00793421
	1	3x Vax.	C2655	BA1	0.036082		0.0572705	0.0474569	0.0511554	0.0099604	0.326724				0.00856754	0.0274059	0.0305976	0.0458664	0.0600641	0.00609251	0.0468353	0.0337305		0.975434	0.926913	0.100619
	1	3x Vax.	C2655	BA2	0.00410308		0.0158073	0.0166271	0.00569207	0.00263995	0.00388123				0.00118994	0.00461262	0.0129929	0.00383371	0.0020277	0.00340234	0.00709352	0.00134609		0.881935	1.04305	0.0114326
	1	3x Vax.	C3054	Wuh	0.00506092	0.00827381	0.0251265	0.0158833	0.00700928	0.00543657		0.00368317	0.00483349	0.0150738	0.0112345	0.00596197	0.00658533	0.00482699	0.00899026	0.00652198	0.45343	0.00807462	0.9447	0.0117538	0.0135731	0.0283502	0.0136387	0.00407003
	1	3x Vax.	C3054	BA1	0.106669		0.154712	0.29403	0.123432	0.0454207	0.441016				0.102898	0.121134	0.311776	0.107722	0.702645	0.282992	0.87707	0.0934323		0.0919885	0.0831287	0.971654
	1	3x Vax.	C3054	BA2	0.0439204		0.322081	0.27527	0.0369554	0.0497423	0.0463801				0.353303	0.0464141	0.0883926	0.0323575	0.914874	0.220478	0.969477	0.190108		0.0289401	0.0176333	0.899624
	1	3x Vax.	C3055	Wuh	0.219609	0.182876	0.449528	0.150974	0.159948	0.157736		0.149645	0.14336	0.252789	0.390129	0.226012	0.187199	0.206493	0.068647	0.158565	0.383715	0.202674	0.1934	0.172484	0.109996	0.201628	0.177255	0.151486
	1	3x Vax.	C3055	BA1	0.0381479		0.0387253	0.0533017	0.0634352	0.0192701	0.245176				0.0603323	0.0583748	0.0498554	0.0654593	0.0626667	0.0236863	0.249999	0.0912222		0.0342386	0.0213828	0.170712
	1	3x Vax.	C3055	BA2	0.0153572		0.0098685	0.0235417	0.0059516	0.0221026	0.0196144				0.00995626	0.00668928	0.0159041	0.00543299	0.00655165	0.0105425	0.431769	0.00745664		0.00278027	0.00231698	0.016186
	1	3x Vax.	C3057	Wuh	0.00428316	0.00707818	0.0178339	0.0063429	0.00385616	0.00367206		0.00262631	0.00483004	0.00768259	0.00587177	0.00403483	0.00470561	0.00347549	0.00674375	0.00622534	0.00369147	0.00537372	0.00180269	0.0098737	0.0115382	0.00779739	0.00898003	0.00517391
	1	3x Vax.	C3057	BA1	0.0498703		0.0570422	0.0482435	0.0795188	0.013322	0.294415				0.622714	0.0484682	0.0353288	0.062251	0.0640161	0.0182875	0.0413291	0.698776		0.382741	0.923478	0.0558157
	1	3x Vax.	C3057	BA2	0.00524902		0.0491506	0.0275662	0.00882495	0.0054535	0.00734087				0.842625	0.00596393	0.0182052	0.00378435	0.00421074	0.00861343	0.00782068	0.841806		0.209311	0.893285	0.00563946
	1	3x Vax.	C3060	Wuh	0.0035215	0.00532447	0.113695	0.0101029	0.00315372	0.00187401		0.0037207	0.00787131	0.00841125	0.0132396	0.0020336	0.00532423	0.00335008	0.0060698	0.00537207	0.00507903	0.00564611	0.002506	0.00859774	0.0145247	0.00377857	0.0118221	0.0546804
	1	3x Vax.	C3060	BA1	0.0031284		0.00612681	0.0092075	0.00301369	0.00423208	0.0442487				0.00285398	0.00235163	0.00281544	0.00610637	0.0165748	0.00126244	0.0012943	0.013092		0.00884548	0.00687772	0.00921479
	1	3x Vax.	C3060	BA2	0.963212		0.832903	1.03516	0.89023	1.02933	0.961186				0.925801	0.932095	1.09058	0.81857	0.857617	0.89287	0.974927	0.934807		0.894919	0.952883	0.85102
	1	3x Vax.	C3083	Wuh	0.0801782	0.0788657	0.226591	0.109221	0.0699715	0.0603044		0.0675853	0.0536892	0.110766	0.135455	0.0842132	0.0603619	0.0818157	0.0107703	0.0733989	0.111917	0.0902715	0.0602926	0.0381471	0.0207167	0.0652624	0.0751738	0.0359698
	1	3x Vax.	C3083	BA1	0.0167822		0.020738	0.1643	0.0315749	0.0143247	0.179526				0.0276803	0.0169858	0.0384361	0.0191694	0.0188785	0.00416948	0.027032	0.0285063		0.0102654	0.0159717	0.0180238
	1	3x Vax.	C3083	BA2	0.012238		0.0555782	0.267496	0.0064891	0.0116078	0.00731025				0.115044	0.0196203	0.0430588	0.00676842	0.00621456	0.00193151	0.00261988	0.0921965		0.0315596	0.013252	0.00445482
	1	3x Vax.	C3095	Wuh	0.00340693	0.0070784	0.0483879	0.00978712	0.00524009	0.00437755		0.00350523	0.00686973	0.0101161	0.0144465	0.00355413	0.00639904	0.00564172	0.00731308	0.00847374	0.00557728	0.00941252	0.00577755	0.00707367	0.0234792	0.00722341	0.0143192	0.00527143
	1	3x Vax.	C3095	BA1	0.0453486		0.144315	0.110742	0.0598303	0.0216157	0.514049				1.24882	0.0653439	0.0520823	0.0707139	0.0262314	0.0318089	0.0396181	0.712956		0.90158	1.00264	0.150483
	1	3x Vax.	C3095	BA2	0.000716917		0.00487178	0.011428	0.0016769	0.00139167	0.00139525				0.910693	0.000667997	0.00265337	0.000917109	0.000644898	0.00321744	0.000125956	0.599737		0.56531	1.33823	0.00197094
	1	3x Vax.	C3102	Wuh	0.043023	0.0466515	0.172088	0.664405	0.0565875	0.0273579		0.0289682	0.0319059	0.0795323	0.0964984	0.0445557	0.0574788	0.0527116	0.0107344	0.032746	0.502506	0.0451916	0.0300638	0.0301731	0.021439	0.141694	0.0510568	0.0214849
	1	3x Vax.	C3102	BA1	0.00236637		0.0224191	0.763202	0.0209481	0.00801099	0.0310466				0.00928294	0.00582538	0.815785	0.00633143	0.0332367	0.00167927	0.707774	0.0177334		0.0112849	0.00802643	0.606371
	1	3x Vax.	C3102	BA2	0.00157471		0.00449813	0.977918	0.00559764	0.00721567	0.00538815				0.000904585	0.00136147	0.0155607	0.00195945	0.0917923	0.00125794	0.941799	0.000441873		0.000876837	0.00106381	0.659467
	1	3x Vax.	C3108	Wuh	0.0405637	0.0384642	0.173374	0.803805	0.0435677	0.0257645		0.0268473	0.0212243	0.0697311	0.0832982	0.0316209	0.116354	0.0397015	0.00501596	0.047124	0.0270805	0.0504697	0.0451508	0.0332769	0.0174005	0.0869147	0.0334547	0.016998
	1	3x Vax.	C3108	BA1	0.0243143		0.213626	0.911387	0.0619206	0.0118017	0.15695				0.0240277	0.01794	1.00054	0.0080118	0.271056	0.807712	0.139829	0.0206482		0.0163572	0.0210036	0.600665
	1	3x Vax.	C3108	BA2	0.00807443		0.362168	0.907381	0.013733	0.00922439	0.00618719				0.00844789	0.00596334	0.772582	0.00438327	0.0618811	0.739589	0.0145148	0.00238517		0.00234607	0.00162636	0.238258
	1	3x Vax.	C3111	Wuh	0.00787692	0.00830892	0.179288	0.022154	0.00689929	0.00491346		0.0167218	0.00663881	0.0120074	0.035802	0.00485228	0.00753435	0.00521424	0.013508	0.00856107	0.00659215	0.0121164	0.00339161	0.0130587	0.0320171	0.0122317	0.0114335	0.0106921
	1	3x Vax.	C3111	BA1	0.0222252		0.0369237	0.0550291	0.0336255	0.00903516	0.255014				0.0115492	0.0409704	0.0153841	0.0406585	0.0353118	0.00791073	0.0137297	0.0367962		0.0531623	0.0239056	0.0351797
	1	3x Vax.	C3111	BA2	0.149445		0.414888	0.163666	0.0943207	0.00906461	0.00798404				0.433473	0.348275	0.169339	0.115338	0.0681081	0.132691	0.16102	0.439843		0.184911	0.316669	0.110653
	1	3x Vax.	C3123	Wuh	0.0888285	0.085514	0.291575	0.0884461	0.0682392	0.071361		0.0701737	0.0678448	0.137671	0.175616	0.101347	0.0810839	0.0907523	0.0216118	0.0911713	0.211217	0.106278	0.0542396	0.0563889	0.0412496	0.0710145	0.0858109	0.0421791
	1	3x Vax.	C3123	BA1	0.0980378		0.108717	0.145047	0.1164	0.0368992	0.586048				0.113319	0.115655	0.391455	0.101059	0.127898	0.380145	0.763401	0.128973		0.0986178	0.105413	0.100822
	1	3x Vax.	C3123	BA2	0.014812		0.0825623	0.0675436	0.00831158	0.0125825	0.0114217				0.199707	0.020586	0.0793919	0.00800888	0.0205733	0.154099	0.934617	0.0951249		0.0380485	0.00966467	0.0105097
	1	Conv./Vax.	C963	Wuh	0.243005	0.258016	0.576389	0.17973	0.17578	0.210323		0.202048	0.193062	0.351788	0.408039	0.292029	0.22946	0.272354	0.0779142	0.208988	0.691702	0.239045	0.231774	0.20049	0.111627	0.20987	0.269691	0.165034
	1	Conv./Vax.	C963	BA1	0.110176		0.106472	0.14127	0.238705	0.0450807	0.693998				0.0965916	0.134454	0.256179	0.130343	0.149475	0.0540532	0.712231	0.127688		0.0936052	0.101004	0.329455
	1	Conv./Vax.	C963	BA2	0.0124485		0.0253618	0.0393209	0.0122456	0.0180851	0.0194531				0.0551025	0.0113726	0.0277821	0.0097009	0.00727223	0.014379	0.932535	0.026065		0.00603768	0.00305936	0.0564142
	1	Conv./Vax.	C971	Wuh	0.172085	0.165686	0.405497	0.325987	0.136657	0.177414		0.166498	0.0819588	0.19292	0.474843	0.187887	0.175238	0.191258	0.164607	0.0828325	0.128002	0.212818	0.180088	0.164251	0.20783	0.180391	0.189482	0.080119
	1	Conv./Vax.	C971	BA1	0.0889982		0.106918	0.524024	0.0873218	0.0395975	0.692228				0.098939	0.103522	0.132327	0.115291	0.238167	0.0122813	0.021833	0.101874		0.142504	0.133753	0.0634913
	1	Conv./Vax.	C971	BA2	0.442749		0.613486	0.667304	0.259669	0.165623	0.0713585				0.591851	0.442435	0.570438	0.308957	0.462714	0.103857	0.139526	0.64049		0.534613	0.609709	0.256136
	1	Conv./Vax.	C978	Wuh	0.19344	0.188202	0.45183	0.14179	0.200246	0.159577		0.142264	0.127359	0.223819	0.287853	0.184299	0.156231	0.18655	0.033922	0.122849	0.911037	0.183314	0.120346	0.117474	0.0665818	0.200806	0.138553	0.136567
	1	Conv./Vax.	C978	BA1	0.087786		0.11527	0.117074	0.556577	0.0368765	0.603706				0.0702216	0.149998	0.185484	0.129859	0.23081	0.0884986	1.01438	0.109367		0.0861525	0.0644914	0.558949
	1	Conv./Vax.	C978	BA2	0.0116637		0.0373092	0.0256938	0.397702	0.0104199	0.0115361				0.0509209	0.00959461	0.0217417	0.0070274	0.0124124	0.0273461	0.799459	0.0347098		0.00442811	0.00616729	0.245665
	1	Conv./Vax.	C986	Wuh	0.0248926	0.0284111	0.0243689	0.0327695	0.0255116	0.0265369		0.0275818	0.0187474	0.0262589	0.0245826	0.0961859	0.0369304	0.0203344	0.0115559	0.0186901	0.0284527	0.0216743	0.0118464	0.0247384	0.0225668	0.0193111	0.0247412	0.0152165
	1	Conv./Vax.	C986	BA1	0.0321543		0.0317143	0.441289	0.0275093	0.0536214	0.0873285				0.0347207	0.731869	0.946484	0.0309333	0.0306999	0.0141864	0.0479794	0.0481966		0.0117883	0.0131778	0.0359925
	1	Conv./Vax.	C986	BA2	0.00490929		0.00526158	0.75941	0.00604891	0.00969213	0.0176774				0.00647889	0.885482	0.202336	0.0132493	0.00772048	0.00502275	0.00638203	0.00325749		0.00145822	0.00171027	0.00628819
	1	Conv./Vax.	C996	Wuh	0.00587877	0.00958469	0.183061	0.0227739	0.00382688	0.00461163		0.105641	0.00473678	0.843131	0.0272643	0.00511795	0.00667015	0.00715318	0.010206	0.00715125	0.00266322	0.0121304	0.00427216	0.0148208	0.0388989	0.0102415	0.0105134	0.00444952
	1	Conv./Vax.	C996	BA1	0.0458373		0.127282	0.127062	0.0613459	0.00690281	0.49963				0.0247839	0.0953082	0.0486557	0.0939692	0.144504	0.0302885	0.038019	0.0437255		0.125342	0.0570302	0.107571
	1	Conv./Vax.	C996	BA2	0.383571		0.67	0.231968	0.288912	0.026174	0.0153361				0.650627	0.555769	0.356312	0.360616	0.246527	0.418015	0.449086	0.653951		0.383227	0.379367	0.276848
	2	Conv./Vax.	C022	Wuh	0.0203473	0.0301844	0.35474	0.0882729	0.0296366	0.0151028		0.62397	0.00440557	0.98141	0.232936	0.0218354	0.0100574	0.0183801	0.0113857	0.02985	0.0253392	0.0469813	0.0191082	0.104281	0.0489075	0.0608741	0.0390486	0.00847466
	2	Conv./Vax.	C022	BA1	0.555615		0.775282	0.621233	0.626362	0.112162	0.865075				0.48843	0.622684	0.413919	0.522722	0.559791	0.530224	0.455042	0.394596		0.309078	0.429583	0.594342
	2	Conv./Vax.	C022	BA2	1.04206		0.968721	0.87813	0.972103	0.314439	0.283121				0.957591	1.07852	1.24474	0.976199	0.868382	0.864873	0.861257	0.903685		0.907427	1.10045	0.852077
	2	Conv./Vax.	C080	Wuh	0.0481635	0.0403196	0.101285	0.026471	0.0404899	0.0481184		0.0487999	0.0334721	0.0552905	0.0588252	0.0564944	0.0468617	0.0332351	0.0123358	0.0470263	0.0542894	0.0382846	0.0264644	0.0264369	0.0161819	0.0279263	0.0371694	0.0302182
	2	Conv./Vax.	C080	BA1	0.0286645		0.174873	0.0721903	0.0206129	0.0241793	0.0960171				0.037515	0.197632	0.932344	0.0229424	0.0179034	0.00945918	0.0443022	0.0457882		0.0159308	0.0152762	0.0305969
	2	Conv./Vax.	C080	BA2	0.00157536		0.192666	0.1284	0.00120431	0.00448426	0.00796813				0.000946011	0.490709	0.0364214	0.00674124	0.00447926	0.00152984	0.00176803	0.00202195		0.00037613	0.000685678	0.00281608
	2	Conv./Vax.	C099	Wuh	0.00324303	0.00414051	0.0174625	0.00619486	0.00298463	0.00424079		0.00390805	0.00466556	0.00824439	0.00815955	0.00353445	0.00565299	0.00281145	0.00572415	0.00465824	0.00335423	0.00561877	0.00288241	0.00967748	0.0125634	0.00600563	0.00980332	0.00547279
	2	Conv./Vax.	C099	BA1	0.00860501		0.0141828	0.0177638	0.00894074	0.00702342	0.118073				0.816295	0.0053189	0.00459283	0.00552859	0.00278443	0.00336866	0.00693835	0.210402		0.452041	0.784055	0.0194967
	2	Conv./Vax.	C099	BA2	0.0109848		0.17988	0.0493947	0.0125409	0.0062948	0.00704391				0.863012	0.0186765	0.0186999	0.00295862	0.00478787	0.0114846	0.0327791	0.787712		0.883956	1.02685	0.0539328
	2	Conv./Vax.	C1002	Wuh	0.00432909	0.00483496	0.0183186	0.00598725	0.00435966	0.00401145		0.00308126	0.005219	0.00960002	0.00627864	0.00406887	0.00563873	0.00454946	0.00498584	0.00467026	0.00449382	0.00581915	0.00199952	0.00823391	0.0172528	0.00305353	0.00827704	0.00603772
	2	Conv./Vax.	C1002	BA1	0.00672051		0.0103804	0.00955398	0.00632737	0.00719253	0.0380997				1.05712	0.00536121	0.00597454	0.00775531	0.00502761	0.002312	0.0048535	0.483667		0.0190012	0.815004	0.0142631
	2	Conv./Vax.	C1002	BA2	0.000184536		0.000277359	0.00172115	0.000585221	0.000405117	0.000827514				0.937364	5.51305e-05	0.00080324	0.000185723	0.000420993	0.00025164	0.000177457	0.879682		0.000728203	0.0777854	9.68237e-05
	2	Conv./Vax.	C1040	Wuh	0.173438	0.203601	0.353546	0.192324	0.16118	0.189372		0.177318	0.133222	0.265835	0.515282	0.204465	0.168349	0.201868	0.126801	0.169076	0.227661	0.215436	0.155421	0.180424	0.245123	0.171547	0.18275	0.123088
	2	Conv./Vax.	C1040	BA1	0.187233		0.238361	0.353144	0.209716	0.0648246	0.844332				0.242669	0.264152	0.213694	0.249065	0.339528	0.108046	0.145762	0.217824		0.354498	0.343123	0.16172
	2	Conv./Vax.	C1040	BA2	0.392308		0.548018	0.309766	0.262557	0.173216	0.103627				0.578015	0.520499	0.388967	0.361147	0.294095	0.349288	0.39708	0.674337		0.447414	0.514811	0.235203
	2	Conv./Vax.	C1047	Wuh	0.139783	0.160615	0.471296	0.12562	0.115663	0.123644		0.138024	0.0782387	0.234215	0.402346	0.180967	0.1058	0.158283	0.0894822	0.11454	0.197866	0.146937	0.110272	0.10523	0.128786	0.102211	0.126487	0.056292
	2	Conv./Vax.	C1047	BA1	0.269648		0.26967	0.370734	0.44931	0.0453201	0.927949				0.326375	0.293452	0.362765	0.324391	0.410907	0.109659	0.142207	0.176837		0.283275	0.404563	0.106903
	2	Conv./Vax.	C1047	BA2	0.26216		0.443164	0.221185	0.153776	0.0670817	0.0356742				0.503791	0.351321	0.216195	0.19795	0.0986776	0.118128	0.198701	0.359216		0.307849	0.308082	0.108937
	2	Conv./Vax.	C1049	Wuh	0.160884	0.223896	0.570482	0.193283	0.150451	0.166373		0.190176	0.105759	0.293098	0.507685	0.189013	0.137238	0.206862	0.116229	0.163392	0.254108	0.196254	0.213268	0.150335	0.1465	0.211798	0.134234	0.0927623
	2	Conv./Vax.	C1049	BA1	0.132259		0.135866	0.224933	0.15302	0.0379109	0.909192				0.177158	0.174133	0.161284	0.166944	0.274804	0.0462198	0.10243	0.143654		0.232521	0.175667	0.252646
	2	Conv./Vax.	C1049	BA2	0.194584		0.389236	0.250884	0.0870825	0.0674141	0.0378477				0.575654	0.296404	0.314906	0.16521	0.138322	0.1335	0.198303	0.538372		0.45372	0.207978	0.149411
	2	Conv./Vax.	C1068	Wuh	0.0814495	0.962591	0.854333	0.227567	0.146958	0.078588		0.0920946	0.0668679	0.134946	0.151721	0.143062	0.0748671	0.0690261	0.0168376	0.0693367	0.114348	0.0940926	0.0501605	0.0351254	0.0197697	0.0654053	0.0475555	0.0518644
	2	Conv./Vax.	C1068	BA1	0.323581		1.178	0.960687	0.782438	0.0841789	0.756999				0.252711	0.707786	0.403847	0.292529	0.361669	0.141947	0.259311	0.235173		0.219053	0.257183	0.229113
	2	Conv./Vax.	C1068	BA2	1.02155		0.956892	1.17287	1.02208	0.229844	0.806315				0.898496	1.00824	1.30058	1.005	0.992669	0.945156	0.928987	0.987967		0.951585	1.015	0.941372
	2	Conv./Vax.	C118	Wuh	0.296587	0.31257	0.520145	0.267026	0.196586	0.24982		0.832757	0.176618	0.351161	0.538191	0.313499	0.211549	0.322604	0.210985	0.239865	0.373713	0.293313	0.279285	0.375457	0.378593	0.372107	0.342834	0.193726
	2	Conv./Vax.	C118	BA1	0.5388		0.76584	0.765709	0.707833	0.234887	0.8053				0.378033	0.721646	0.605649	0.752895	0.742754	0.578953	0.443314	0.354293		0.564816	0.520023	0.695439
	2	Conv./Vax.	C118	BA2	0.779747		0.81999	0.928374	0.780847	0.421308	0.41131				0.818264	0.904606	1.06884	0.775821	0.737405	0.699025	0.668359	0.788678		0.77781	0.979484	0.80001
	3	Breakthrough	B1002	Wuh	0.0037301	0.00519596	0.0222537	0.00509809	0.00431703	0.00427464		0.0027581	0.00465861	0.00566063	0.00925885	0.00317835	0.00563586	0.00443706	0.00734935	0.00658139	0.00683751	0.00436857	0.00248986	0.947737	0.545363	0.00662574	0.00883765	0.00622096
	3	Breakthrough	B1002	BA1	0.746826		0.12778	0.671348	0.830956	0.540467	0.929917				0.826849	0.721952	0.727014	0.787929	0.641907	0.893327	0.762465	0.750119		0.996823	1.0017	0.774746
	3	Breakthrough	B1002	BA2	0.901752		0.279826	0.779704	0.78135	0.597259	0.567877				0.925444	0.828679	0.748752	0.751631	0.455324	0.88586	0.964828	0.888493		0.931733	0.999371	0.713194
	3	Breakthrough	B1011	Wuh	0.0054961	0.00654871	0.0188377	0.00704825	0.00399401	0.00450082		0.00448119	0.00649704	0.00819615	0.00841937	0.0033282	0.0044716	0.00495876	0.292702	0.00886803	0.0104052	0.00517207	0.00253204	0.0133379	0.0290209	0.0069619	0.0112733	0.00608731
	3	Breakthrough	B1011	BA1	0.00118143		0.00216441	0.0204879	0.00249329	0.0095968	0.0026789				0.00371815	0.00152542	0.156804	0.00198513	0.843958	0.00142984	0.524633	0.00491629		0.00323361	0.0066976	0.760825
	3	Breakthrough	B1011	BA2	0.000160646		0.000292839	0.0543769	0.00023817	0.000970738	0.00097747				0.000264708	6.35746e-05	0.000465156	0.000241061	0.948036	0.00774675	0.846263	0.000132685		0.000145707	0.000178509	0.756839
	3	Breakthrough	B1012	Wuh	0.00590217	0.00760435	0.0260498	0.0124159	0.00550946	0.00383838		0.00420878	0.00631289	0.00993248	0.00929688	0.00633099	0.00615501	0.00712725	0.819476	0.00840942	0.0141852	0.00567501	0.00300259	0.0157815	0.0184223	0.0610111	0.0120384	0.00949447
	3	Breakthrough	B1012	BA1	0.00221297		0.00231448	0.367896	0.00370287	0.0085401	0.00549239				0.00465882	0.00251298	1.017	0.00194685	1.05907	0.0134106	0.913342	0.00804105		0.00444251	0.00677753	1.08508
	3	Breakthrough	B1012	BA2	0.00968353		0.100455	1.13749	0.00832342	0.00879834	0.00726152				0.0282218	0.00441175	0.64398	0.0029994	1.06365	0.39497	0.837154	0.00715122		0.00454086	0.00221597	1.01592
	3	Breakthrough	B1026	Wuh	0.00304826	0.00391549	0.0156467	0.00469693	0.00360041	0.00362151		0.00262453	0.00442969	0.00756567	0.0042566	0.00303041	0.00441197	0.00326837	0.00337422	0.00431524	0.00448891	0.0105415	0.00274744	0.861517	0.897529	0.00521929	0.00638815	0.0037171
	3	Breakthrough	B1026	BA1	0.0047301		0.0478122	0.0146041	0.0153049	0.00654723	0.0454056				0.0170047	0.00778084	0.00357316	0.0124794	0.00727201	0.00363439	0.00795559	0.0336939		0.702494	0.918374	0.0097334
	3	Breakthrough	B1026	BA2	0.00202702		0.0083077	0.0208221	0.00127525	0.00171746	0.0020619				0.0942714	0.00336906	0.00541741	0.00167388	0.000281688	0.00283414	0.00202581	0.0359027		0.687753	0.902522	0.00148186
	3	Breakthrough	B1030	Wuh	0.0031628	0.00480349	0.0145641	0.00488195	0.00335225	0.00336829		0.00271488	0.00316204	0.00466182	0.00527056	0.00291581	0.00621364	0.535581	0.00359657	0.00596733	0.00312882	0.00508236	0.00243756	0.00726982	0.0119256	0.00873839	0.961932	0.004472
	3	Breakthrough	B1030	BA1	0.00483589		0.00333946	0.0064536	0.0023447	0.0069589	0.0257693				0.00829777	0.00231485	0.342316	0.0841516	0.00185482	0.00135792	0.00397778	0.0119562		0.00295485	0.00343543	0.00510796
	3	Breakthrough	B1030	BA2	0.00434503		0.00383998	0.00762031	0.00395879	0.0283047	0.0231042				0.0109454	0.00243471	0.0115715	0.0166413	0.00121525	0.00474001	0.0108585	0.00972216		0.00156385	0.000886817	0.00208118
	3	Breakthrough	B1032	Wuh	0.0433892	0.0414792	0.0827361	0.0493169	0.0561873	0.0343544		0.0338634	0.0310828	0.0558036	0.0760927	0.0383075	0.0231624	0.0399263	0.0127659	0.0361496	0.0997749	0.0530841	0.0187942	0.0195958	0.0185322	0.0381176	0.0235405	0.0183432
	3	Breakthrough	B1032	BA1	0.00256319		0.00716509	0.0117314	0.0340338	0.00781774	0.0220567				0.00444874	0.00403056	0.0781016	0.00828545	0.0091262	0.00145216	0.0141054	0.0131651		0.00673701	0.00670278	0.0160618
	3	Breakthrough	B1032	BA2	0.00125685		0.00164089	0.00478957	0.0220093	0.00302488	0.00323629				0.000929059	0.000100589	0.00246394	0.000836846	0.00121306	0.000682123	0.00194865	0.000437138		0.000278788	0.000351972	0.00135601
	3	Breakthrough	B1034	Wuh	0.00544353	0.00743399	0.027241	0.0125662	0.00527298	0.00584782		0.00651233	0.00677663	0.00626641	0.0124371	0.00489072	0.00929279	0.006679	0.584995	0.00965737	0.0489739	0.0103866	0.0048254	0.0202664	0.0187198	0.0383984	0.0144147	0.00906009
	3	Breakthrough	B1034	BA1	0.00282387		0.00174034	0.0677136	0.00301369	0.00819335	0.0043175				0.00297868	0.001779	0.578701	0.00240794	0.677954	0.030063	0.974227	0.0140448		0.00249331	0.0085788	1.2812
	3	Breakthrough	B1034	BA2	0.000608035		0.000806747	0.252389	0.000218513	0.00106631	0.000782167				0.000384914	0.00057187	0.00440093	0.0071219	0.666026	0.431118	0.82427	0.000242905		0.000264218	0.000236161	0.941154
	3	Breakthrough	B1037	Wuh	0.00891728	0.0122245	0.146331	0.0396085	0.00723582	0.00556473		0.007574	0.980402	0.0129801	0.0227784	0.00645353	0.0109107	0.00920036	0.0125049	0.0113878	0.00750091	0.0205375	0.00649206	0.0221129	0.0219711	0.00996792	0.0201495	0.310877
	3	Breakthrough	B1037	BA1	0.00793013		0.0193268	0.0198255	0.00913689	0.010166	0.190716				0.00820371	0.0101222	0.00840851	0.0108629	0.0126034	0.00182719	0.00612407	0.0501741		0.0198563	0.0105137	0.022264
	3	Breakthrough	B1037	BA2	0.914627		0.910957	1.08623	0.953676	0.941829	1.08948				0.762001	0.954254	1.12672	0.870577	1.01422	0.96932	0.857124	0.942655		1.08629	1.00539	0.967296
	3	Breakthrough	B2006	Wuh	0.29661	0.291277	0.680276	0.228755	0.228233	0.283676		0.266706	0.131079	0.402802	0.690891	0.335202	0.21997	0.329417	0.183813	0.26569	0.37691	0.298555	0.265402	0.366389	0.296912	0.285633	0.285936	0.13214
	3	Breakthrough	B2006	BA1	0.145642		0.166181	0.182764	0.129913	0.0857422	1.05902				0.238642	0.183314	0.16199	0.182405	0.241327	0.0749981	0.129522	0.120561		0.259702	0.214308	0.104484
	3	Breakthrough	B2006	BA2	0.400435		0.611914	0.314661	0.189412	0.162454	0.0461953				0.686841	0.512981	0.438273	0.339224	0.222258	0.326036	0.417428	0.59197		0.61081	0.450869	0.22031
	3	Breakthrough	B2014	Wuh	0.0049303	0.00768885	0.0158961	0.00776616	0.00579184	0.0051522		0.0052998	0.0062469	0.0101426	0.00856732	0.00356831	0.00544634	0.0853851	0.00859304	0.00891656	0.00609049	0.00738743	0.00357207	0.01423	0.0311048	0.00740541	0.241448	0.0103619
	3	Breakthrough	B2014	BA1	0.0016227		0.00142301	0.010384	0.00250255	0.00730934	0.00402148				0.00296257	0.00119723	0.00303025	0.00240144	0.00152751	0.00049288	0.00156447	0.00910756		0.00302721	0.00508955	0.00579924
	3	Breakthrough	B2014	BA2	0.000163569		0.000455353	0.00208967	0.000720264	0.000811392	0.000505145				0.000239139	0.000213658	0.00051737	0.000229395	0.000179152	0.000354931	0.000135993	0.000138279		0.000536049	0.00060988	0.00019293
	3	Breakthrough	B2058	Wuh	0.00360288	0.00636747	0.0213467	0.00595875	0.00331373	0.00278537		0.00234042	0.00454158	0.00852132	0.0719733	0.00233741	0.00511725	0.00356189	0.00410152	0.0054249	0.00429246	0.00689996	0.00277862	0.0103429	0.00883847	0.00475853	0.00664035	0.00499784
	3	Breakthrough	B2058	BA1	0.0371906		0.0645144	0.0585276	0.0511146	0.0163065	0.33895				0.924196	0.0366243	0.0280727	0.0519251	0.0454847	0.0107669	0.0328122	0.7112		0.110681	0.857575	0.0490214
	3	Breakthrough	B2058	BA2	0.0161008		0.218507	0.0529219	0.0136276	0.0127129	0.0187753				0.823566	0.0370559	0.0290525	0.00868558	0.00431834	0.0196887	0.0324054	0.761399		0.0716658	0.982379	0.0145075
	3	Breakthrough	B2064	Wuh	0.00362278	0.00610829	0.0208375	0.852937	0.0045642	0.00354		0.00440334	0.00391964	0.00902706	0.00949552	0.00395451	0.00672878	0.00410578	0.00507256	0.0048663	0.00359938	0.00496059	0.00226261	0.0113187	0.00847996	0.00520668	0.0115037	0.0051211
	3	Breakthrough	B2064	BA1	0.0021955		0.00313034	1.00379	0.00552201	0.00504245	0.0269847				0.00322004	0.0046347	0.981013	0.00710602	0.00438656	0.00303722	0.243982	0.00778695		0.00143252	0.0060771	0.0136442
	3	Breakthrough	B2064	BA2	0.000309136		0.00214565	1.02368	0.000789454	0.00128697	0.00134575				0.000710141	0.000665606	0.850922	0.000130586	0.00389027	0.00155124	0.379261	0.000438514		0.000116462	0.000155267	0.014673
