## Supplementary Data 5 for "Epistasis lowers the genetic barrier to SARS-CoV-2 neutralizing antibody escape"

### Sheet: Sheet1
		Infected	Wuh	BA.1	BA.2	BA.5	BA.5(+3)	BA.5(+7b)	BA.5(+8)
		Wuh		0.01	0.006	0.005	0.005	0.004	0.004
		BA.1	0.01		0.32	0.14	0.12	0.08	0.08
		BA.2	0.006	0.32		0.22	0.15	0.05	0.05
		BA.5	0.005	0.14	0.22		0.76	0.25	0.23
		BA.5(+3)	0.005	0.12	0.15	0.76		0.45	0.43
		BA.5(+7b)	0.004	0.08	0.05	0.25	0.45		0.99
		BA.5(+8)	0.004	0.08	0.05	0.23	0.43	0.99
		2x Vax	Wuh	BA.1	BA.2	BA.5	BA.5(+3)	BA.5(+7b)	BA.5(+8)
		Wuh		<0.001	<0.001	<0.001	<0.001	<0.001	<0.001
		BA.1	<0.001		0.27	0.002	<0.001	<0.001	0.003
		BA.2	<0.001	0.27		0.02	0.004	0.003	0.03
		BA.5	<0.001	0.002	0.02		0.12	0.04	0.6
		BA.5(+3)	<0.001	<0.001	0.004	0.12		0.71	0.03
		BA.5(+7b)	<0.001	<0.001	0.003	0.04	0.71		0.006
		BA.5(+8)	<0.001	0.003	0.03	0.6	0.03	0.006
		3x Vax	Wuh	BA.1	BA.2	BA.5	BA.5(+3)	BA.5(+7b)	BA.5(+8)
		Wuh		<0.001	<0.001	<0.001	<0.001	<0.001	<0.001
		BA.1	<0.001		0.002	<0.001	<0.001	<0.001	<0.001
		BA.2	<0.001	0.002		0.001	<0.001	<0.001	<0.001
		BA.5	<0.001	<0.001	0.001		<0.001	<0.001	0.001
		BA.5(+3)	<0.001	<0.001	<0.001	<0.001		>0.99	0.04
		BA.5(+7b)	<0.001	<0.001	<0.001	<0.001	>0.99		0.006
		BA.5(+8)	<0.001	<0.001	<0.001	0.001	0.04	0.006
		Infected. + Vax	Wuh	BA.1	BA.2	BA.5	BA.5(+3)	BA.5(+7b)	BA.5(+8)
		Wuh		0.001	0.06	0.02	<0.001	<0.001	<0.001
		BA.1	0.001		0.24	0.58	0.08	0.01	0.004
		BA.2	0.06	0.24		0.6	0.01	0.003	0.002
		BA.5	0.02	0.58	0.6		0.07	0.02	0.01
		BA.5(+3)	<0.001	0.08	0.01	0.07		0.21	0.07
		BA.5(+7b)	<0.001	0.01	0.003	0.02	0.21		0.41
		BA.1 Breakthrough	Wuh	BA.1	BA.2	BA.5	BA.5(+3)	BA.5(+7b)	BA.5(+8)
		Wuh		0.01	0.004	<0.001	<0.001	<0.001	<0.001
		BA.1	0.01		0.56	<0.001	<0.001	<0.001	<0.001
		BA.2	0.004	0.56		0.004	<0.001	<0.001	<0.001
		BA.5	<0.001	<0.001	0.004		<0.001	<0.001	<0.001
		BA.5(+3)	<0.001	<0.001	<0.001	<0.001		0.96	0.02
		BA.5(+7b)	<0.001	<0.001	<0.001	<0.001	0.96		0.02
		BA.5(+8)	<0.001	<0.001	<0.001	<0.001	0.02	0.02
		BA.1 Breakthrough vs 3x Vax	Wuh	BA.1	BA.2	BA.5	BA.5(+3)	BA.5(+7b)	BA.5(+8)
		p value	0.001	0.001	0.001	0.002	0.51	0.34	0.13
		fold change	2.50303	3.39248	5.73719	2.31466	1.42396	0.969774	1.56812
